# Soil heterogeneity and pleiotropy contribute to polygenic soil adaptation during postglacial range expansion in an alpine plant

**DOI:** 10.1101/2025.04.20.649708

**Authors:** Veronika Lipánová, Marco Griepentrog, Oliver Reutimann, Jonas Kussmann, Hirzi Luqman, Sebastian Dötterl, Simone Fior, Alex Widmer

## Abstract

1) Plants colonized new abiotic environments during postglacial range expansions. Little is known about whether populations adapt to different soil conditions during range expansion and, if so, which mechanisms underlie presumably polygenic adaptation. It remains unclear how pleiotropy and soil heterogeneity contribute to such adaptation.
2) We studied 43 populations of *Dianthus sylvestris* with characterized soil conditions along its postglacial range expansion in the Alps. We leveraged genome-wide data and variation in multiple soil variables to identify polygenic signatures of selection in soil-associated alleles using environmental association analysis, generalized dissimilarity models, and polygenic scores.
3) We found signatures of selection in 814 single nucleotide polymorphisms (SNPs) and the largest magnitude of allele frequency change in candidate SNPs associated with K, Mg, and Al. Candidate genes showed higher pleiotropy than randomly sampled genes. We found soil heterogeneity shaping the populations’ adaptive genetic variation in the landscape.
4) Our results suggest that populations of *D. sylvestris* adapted to contrasting soil chemical properties during postglacial range expansion through polygenic adaptation. Pleiotropy likely plays an important role in polygenic adaptation to novel selective pressures and soil heterogeneity is an important factor contributing to the maintenance of adaptive genetic variation.
