## Supplementary material for "Soil heterogeneity and pleiotropy contribute to polygenic soil adaptation during postglacial range expansion in an alpine plant": DataS1.xlsx

### Sheet: Sheet1
Data S1: Population environmental data (exchangeable cations [mg/kg], pH, and climatic data) and geographical locations
Population	Population_name	pH	Al	Ca	Co	Fe	K	Mg	Mn	Na	P	Sr	Annual Mean Temperature	Mean Diurnal Range	Isothermality	Temperature Seasonality	Mean Temperature of Wettest Quarter	Mean Temperature of Driest Quarter	Precipitation Seasonality	Precipitation of Coldest Quarter	Latitude	Longitude
26	Abries	7.18	0.02	2358.93	0	0	136.69	69.955	0.9	14.495	0.05	10.755	4.39226	9	31.5994	704.534	7.29258	-3.11826	26.6335	160.41	44.7865	6.93739
18	Alpe_Lago	6.88	0.26	1664.79	0	0	5.78	145.35	0.32	0	0.17	2.81	-0.182419	8.3	29.0517	714.211	5.61758	-8.19761	21.945	377.544	46.5472	8.66667
25	Bayasse	7.46	0.36	4179.45	0	0	84.49	104.19	0.5	13.95	0	13.9	3.15099	9.3	32.3976	689.218	4.45099	-4.34901	24.4126	286.368	44.3077	6.74649
24	Bourg_St_Pierre	6.55	0.09	3112.19	0	0.265	46.915	247.21	6.65	3.69	0.515	14.095	2.4573	9	30.5065	742.088	-5.94239	11.5576	9.69446	388.697	45.9462	7.21233
22	Bre	7.27	0.12	3817.99	0	0	41.18	129.27	1.21	2.42	0	8.91	9.37995	8.2	31.2705	656.59	15.1979	0.975612	35.1094	252.891	46.0154	8.99733
15	Brison	7.24	0.355	4977.52	0	0	104.51	62.95	1.395	4.625	0	2.38	11.8546	9.03016	32.3314	686.674	7.2442	20.6845	13.2451	343.281	45.7436	5.88787
37	Ceuse	6.85	0.92	8913.46	0	0	83.5	177.62	0.7	21.6	0.55	13.46	4.30183	11.1823	38.0636	653.036	0.719517	12.7789	30.2652	288.011	44.4991	5.9504
39	Chlingenstock	5.8	1.05	7848.88	0	0	143.27	229.36	39.17	11.42	1	25.07	3.4562	8.38191	32.34	649.231	11.8085	-4.80341	23.6139	457.534	46.9574	8.66085
21	Euseigne	7.59	0	1122.58	0	0	23.02	26.03	0.26	1.46	0	2.79	6.32917	9.90627	32.1036	766.891	-1.40476	1.52917	11.1188	214.422	46.1629	7.44093
20	Evolene	7.64	0	1556.16	0	0	40.58	50.8	0.24	1.26	0.6	4.43	3.65367	9.52848	31.164	761.308	-5.07481	-1.27341	10.157	233.743	46.1231	7.48695
16	Forte_San_Marco_High	7.2	0.565	6370.77	0	0.02	127.845	313.41	2.125	6.005	0	6.9	12.308	7.70079	28.3164	704.991	17.7253	4.49501	27.2919	192.794	45.6034	10.8365
17	Forte_San_Marco_Low	7.41	0.63	6842.18	0	0	160.97	215.36	1.74	4.04	0	4.38	13.6914	7.8	27.7834	725.914	19.1954	5.69143	26.9442	183.91	45.5867	10.8251
31	Giand_Alva	7.22	0.35	4517.7	0	0.09	43.35	1074.86	1.06	5.9	0	4.93	-2.09391	9.4	30.2607	750.217	5.30032	-10.4964	34.2451	217.943	46.4119	9.78258
19	Gornergrat	6.58	0	1726.64	0	0.07	30.9	67.8	5.28	0	0.57	3.94	-3.54681	8.5	28.9315	745.753	3.85319	-13.0468	23.3718	287.797	45.9794	7.77611
40	La_Dole	6.14	0.6	6194.08	0	0.16	128.54	288.8	30.46	18.95	0.55	11.58	4.75771	7.5	32.7502	561.565	1.90496	0.257707	10.5527	478.162	46.4247	6.10408
23	La_Sagne	7.4	0	3093.53	0	0	158.78	68.37	0.69	6.55	0.58	4.43	7.46933	9.1	31.0634	730.057	3.36933	-0.353332	21.2881	191.413	44.8155	6.55708
2	Lac_des_Mesches	4.76	23.75	1858.39	0	0.375	141.375	152.595	58.57	15.89	2.15	5.6	6.01279	8.99779	33.7102	643.179	2.26549	-0.983087	32.3	302.79	44.0703	7.51683
27	Lac_du_Mont_Cenis	7.16	0	2506.38	0	0	37.28	52.54	1.6	13.92	0.05	10.54	2.86381	8.23553	29.0169	722.981	5.66381	-5.00066	20.2428	202.227	45.2094	6.96983
28	Lago_di_Fedaia	6.87	0.26	9722.7	0	0.2	142.19	1408.7	6.57	3.81	2.03	4.4	-0.000196428	9.7	31.8112	724.575	7.35128	-9.57263	35.7637	189.933	46.4661	11.8593
3	Lago_di_Loie	4.93	18.47	1419.66	0	1.16	53.64	324.74	41.64	18.99	0.68	3.36	-0.65801	8.5	29.702	724.267	2.43997	-9.85801	24.2649	240.344	45.5868	7.41253
41	Le_Moleson	5.8	0.9	7117.61	1.205	0.15	83.675	281.42	43.765	22.725	1.05	11.88	2.56397	8.4	33.951	623.312	10.5787	-4.33508	17.6956	408.297	46.537	7.00356
36	Legn_Marsch_Scuol	7.22	0	4904.78	0	0	252.8	198.89	1.17	32.62	0.84	16.84	5.37855	10	33	727.128	14.5444	0.544411	36.3574	120.053	46.815	10.3534
42	Les_Chapelles	5.77	0	1627.78	0	0	178.93	206.33	24.83	5.51	1.16	6.33	4.86229	9.19986	31.8004	723.561	-3.23771	13.8422	12.32	448.137	45.5873	6.71397
8	Liddes	6.67	0	1252.88	5.55	0	70.04	63.37	8.68	4.32	0.98	5.22	3.65924	9.1	30.9479	742.015	-4.75383	-1.34076	9.34412	346.608	45.9844	7.19678
34	Lumini	6.39	1.33	8675.79	0	0.48	383.35	317.89	14.28	11.37	2.18	9.51	8.35772	7.50964	29.9785	645.962	13.5577	1.01911	27.9337	194.358	45.6323	10.7804
10	Mattmark	7.28	0	847.51	2.74	0	28.05	47.28	0.26	10.71	0.46	2.32	-1.05087	8.5	29.1909	737.497	2.24913	-10.4683	30.7817	258.378	46.0369	7.9525
30	Monte_Caslano	7.62	0.39	5172.86	1.47	0	40.51	1216.97	0.77	10.36	0.65	3.24	12.6139	8	29.6245	689.984	16.1054	3.68979	35.4407	250.945	45.9605	8.88331
9	Mustair_Low	7.09	0	2956.73	2.9	0	161.3	217.75	2.05	3.91	0.14	5.37	5.17372	9.54732	31.5946	739.59	14.4737	-3.05801	34.2532	95.0285	46.6322	10.447
5	Nevache	5.88	0	732.9	4.3	0.18	82.96	93.68	9.77	8.61	0.44	3.96	2.32142	9.3	31.1791	740.798	-1.95161	11.9484	16.7858	310.367	45.0266	6.60178
14	Onnens	7.41	0.71	6286.09	1.16	0	108.86	53.52	0.8	17.59	0.19	5.56	10.4647	7.4	29.3797	641.819	6.56469	6.07806	8.90904	335.064	46.8446	6.68467
11	Orsieres	7.53	0.365	2192.03	3.94	0.055	60.22	30.835	0.555	2.96	0.915	3.975	7.24633	9.24408	31.6857	733.262	-1.05974	2.34026	9.75953	307.563	46.0295	7.14073
33	Polsa	7.04	0.8	9026.44	0	0	564.15	507.78	2.86	14.685	0.485	15.165	6.72474	7.6186	29.8356	646.759	7.61527	-0.554252	31.2167	211.944	45.7664	10.9389
6	Pont	5.67	2.48	720.18	5.21	0.28	120.59	77.29	6	13.61	0.84	4.04	-0.540703	7.82694	27.9767	724.109	5.42775	-8.36764	18.2365	355.141	45.5254	7.19137
43	Pralognan_la_Vanoise	6.16	0.36	4340.25	2.08	0.2	45.59	287.56	10.21	14.76	1.59	13.32	0.802854	9	31.1365	722.461	-3.31399	9.90285	11.9377	386.787	45.314	6.68027
35	Rifugio_Graziani	7.02	0	10577.8	0	0	350.68	299.83	6.34	3.74	2.28	11.96	4.56137	7.6	30.3117	631.287	10.8671	-2.63036	31.8578	192.273	45.7988	10.8938
38	Rochers_de_Naye	6.47	1.61	9573.98	0	0.31	92.67	176.25	4.57	24.43	0.72	20.33	2.08732	8.87717	33.8	656.354	10.5348	-5.04235	16.8228	404.941	46.4311	6.9796
4	Saint_Paul_sur_Ubaye	5.18	17.1	1645.33	1.84	0.41	82.1	134.35	17.78	18.82	1.58	5.87	-0.20663	8.7	30.8823	702.73	2.39337	-7.70051	24.4026	237.886	44.5947	6.89997
13	Santis	7.25	0.43	5756.74	1.74	0	99.17	82.74	1.82	6.29	0	25.13	3.5959	9.39625	34.8962	642.043	11.7479	-4.69772	25.2216	356.764	47.2508	9.44518
12	Saxon	7.24	0.27	4281.26	2.32	0.11	52.35	105.31	1.38	1.24	0.11	18.42	9.72695	10	33.5496	739.763	19.127	4.8752	11.6547	235.199	46.1403	7.16406
7	Simplonpass	6.43	0	756.41	5.61	0.15	146.12	68.21	19.96	9.81	1.02	2.17	-0.836415	9	30.1862	742.473	2.56359	-10.4477	25.25	261.68	46.2061	8.07444
1	Triftgrat	4.88	40.08	155.92	2.57	1.61	31.7	19.14	11.53	15.02	0.43	1.77	-1.40847	8.73186	29.5	745.487	1.973	-11.0085	25.7648	219.254	46.1239	7.95833
32	Val_da_la_Stura	7.28	0.37	5337.79	1.01	0.12	68.765	942.285	2.2	12.72	0.085	5.26	-1.83935	9.9	32.5205	736.097	7.44398	-9.85602	37.2719	174.719	46.7753	10.4259
29	Weissenbach	6.14	0.35	4048.6	4.01	0.25	62.57	1044.3	5.45	9.89	0.55	4.29	1.71371	10.2	33.1251	722.102	10.8137	-6.17158	36.093	185.947	46.7891	11.3452
