## Supplementary material for "Soil heterogeneity and pleiotropy contribute to polygenic soil adaptation during postglacial range expansion in an alpine plant": DataS5.xlsx

### Sheet: Experimental populations
DataS5: Overview of experimental populations. Exchangeable cations in the soil [mg/kg].
Population	Population_name	Soil type	Code	pH	Al	Ca	Co	K	Mg	Mn	Na	P	Sr
2	Lac des Mesches	Siliceous	SIL1	4.76	23.7522	1858.39	0	141.376	152.594	58.5666	15.8886	2.14818	5.60279
4	St-Paul-sur-Ubaye	Siliceous	SIL2	5.18	17.098	1645.33	1.84411	82.097	134.35	17.7795	18.8185	1.58093	5.86543
43	Pralognan	Intermediate	INT1	6.16	0.359344	4340.25	2.07646	45.5878	287.56	10.2125	14.7633	1.5903	13.3172
5	Nevache	Intermediate	INT2	5.88	0	732.899	4.3004	82.964	93.6812	9.7651	8.61208	0.441074	3.9596
27	Lac du Mont Cenis	Calcareous	CAL1	7.16	0	2506.38	0	37.2799	52.5391	1.59866	13.9224	0.0482943	10.5377
25	Bayasse	Calcareous	CAL2	7.48	0.358667	4179.45	0	84.4923	104.189	0.498667	13.946	0	13.8979

### Sheet: Germination_scoring
Soil_treatment	Population	Mother_line	Seed	Treatment_Al_concentration	Germination
SIL1	SIL2	7	C	23.5813	0
SIL1	SIL1	2	B	23.5813	0
SIL1	SIL1	2	C	23.5813	0
SIL1	SIL1	2	E	23.5813	0
SIL1	SIL1	2	G	23.5813	0
SIL1	SIL1	2	H	23.5813	0
SIL1	SIL2	1	G	23.5813	0
SIL1	INT1	4	C	23.5813	0
SIL1	INT1	4	E	23.5813	0
SIL1	INT2	5	A	23.5813	0
SIL1	INT2	5	B	23.5813	0
SIL1	INT2	5	C	23.5813	0
SIL1	INT2	5	D	23.5813	0
SIL1	INT2	5	E	23.5813	0
SIL1	INT2	5	F	23.5813	0
SIL1	INT2	5	G	23.5813	0
SIL1	INT2	5	H	23.5813	0
SIL1	CAL1	1	A	23.5813	0
SIL1	CAL1	1	E	23.5813	0
SIL1	CAL1	1	F	23.5813	0
SIL1	CAL1	1	H	23.5813	0
SIL1	CAL2	8	E	23.5813	0
SIL1	CAL2	8	H	23.5813	0
SIL1	SIL1	3	A	23.5813	0
SIL1	SIL1	3	B	23.5813	0
SIL1	SIL1	3	C	23.5813	0
SIL1	SIL1	3	D	23.5813	0
SIL1	SIL1	3	E	23.5813	0
SIL1	SIL1	3	F	23.5813	0
SIL1	SIL1	3	H	23.5813	0
SIL1	SIL2	7	B	23.5813	0
SIL1	SIL2	7	E	23.5813	0
SIL1	SIL2	7	G	23.5813	0
SIL1	INT1	6	A	23.5813	0
SIL1	INT1	6	E	23.5813	0
SIL1	INT2	4	A	23.5813	0
SIL1	INT2	4	H	23.5813	0
SIL1	CAL1	4	D	23.5813	0
SIL1	CAL1	4	E	23.5813	0
SIL1	CAL1	4	F	23.5813	0
SIL1	CAL2	3	B	23.5813	0
SIL1	CAL2	3	D	23.5813	0
SIL1	CAL2	3	F	23.5813	0
SIL1	CAL2	3	H	23.5813	0
SIL1	SIL1	5	D	23.5813	0
SIL1	SIL1	5	E	23.5813	0
SIL1	SIL1	5	F	23.5813	0
SIL1	SIL1	5	H	23.5813	0
SIL1	SIL2	2	B	23.5813	0
SIL1	SIL2	2	D	23.5813	0
SIL1	SIL2	2	F	23.5813	0
SIL1	SIL2	2	H	23.5813	0
SIL1	INT1	2	A	23.5813	0
SIL1	INT1	2	B	23.5813	0
SIL1	INT1	2	C	23.5813	0
SIL1	INT1	2	D	23.5813	0
SIL1	INT1	2	E	23.5813	0
SIL1	INT1	2	F	23.5813	0
SIL1	INT1	2	G	23.5813	0
SIL1	INT1	2	H	23.5813	0
SIL1	INT2	2	A	23.5813	0
SIL1	INT2	2	D	23.5813	0
SIL1	INT2	2	E	23.5813	0
SIL1	INT2	2	F	23.5813	0
SIL1	CAL1	5	A	23.5813	0
SIL1	CAL1	5	C	23.5813	0
SIL1	CAL1	5	D	23.5813	0
SIL1	CAL1	5	E	23.5813	0
SIL1	CAL1	5	F	23.5813	0
SIL1	CAL1	5	G	23.5813	0
SIL1	CAL2	2	A	23.5813	0
SIL1	CAL2	2	B	23.5813	0
SIL1	CAL2	2	D	23.5813	0
SIL1	CAL2	2	E	23.5813	0
SIL1	CAL2	2	F	23.5813	0
SIL1	CAL2	2	G	23.5813	0
SIL1	CAL2	2	H	23.5813	0
SIL1	SIL1	6	B	23.5813	0
SIL1	SIL2	5	A	23.5813	0
SIL1	SIL2	5	B	23.5813	0
SIL1	SIL2	5	D	23.5813	0
SIL1	SIL2	5	F	23.5813	0
SIL1	SIL2	5	G	23.5813	0
SIL1	SIL2	5	H	23.5813	0
SIL1	INT1	3	A	23.5813	0
SIL1	INT1	3	B	23.5813	0
SIL1	INT1	3	C	23.5813	0
SIL1	INT1	3	D	23.5813	0
SIL1	INT1	3	E	23.5813	0
SIL1	INT1	3	G	23.5813	0
SIL1	INT1	3	H	23.5813	0
SIL1	INT2	1	E	23.5813	0
SIL1	INT2	1	H	23.5813	0
SIL1	CAL1	3	A	23.5813	0
SIL1	CAL1	3	B	23.5813	0
SIL1	CAL1	3	C	23.5813	0
SIL1	CAL1	3	D	23.5813	0
SIL1	CAL1	3	E	23.5813	0
SIL1	CAL1	3	F	23.5813	0
SIL1	CAL1	3	G	23.5813	0
SIL1	CAL1	3	H	23.5813	0
SIL1	CAL2	5	D	23.5813	0
SIL1	CAL2	5	E	23.5813	0
SIL1	CAL2	5	F	23.5813	0
SIL1	CAL2	5	G	23.5813	0
SIL1	CAL2	5	H	23.5813	0
SIL1	SIL1	8	B	23.5813	0
SIL1	SIL1	8	D	23.5813	0
SIL1	SIL1	8	H	23.5813	0
SIL1	SIL2	6	B	23.5813	0
SIL1	SIL2	6	C	23.5813	0
SIL1	SIL2	6	D	23.5813	0
SIL1	SIL2	6	E	23.5813	0
SIL1	SIL2	6	G	23.5813	0
SIL1	SIL2	6	H	23.5813	0
SIL1	INT1	7	A	23.5813	0
SIL1	INT1	7	B	23.5813	0
SIL1	INT1	7	C	23.5813	0
SIL1	INT1	7	D	23.5813	0
SIL1	INT1	7	E	23.5813	0
SIL1	INT1	7	F	23.5813	0
SIL1	INT2	3	C	23.5813	0
SIL1	INT2	3	F	23.5813	0
SIL1	INT2	3	H	23.5813	0
SIL1	CAL1	7	B	23.5813	0
SIL1	CAL1	7	D	23.5813	0
SIL1	CAL1	7	E	23.5813	0
SIL1	CAL1	7	F	23.5813	0
SIL1	CAL1	7	G	23.5813	0
SIL1	CAL2	1	A	23.5813	0
SIL1	CAL2	1	B	23.5813	0
SIL1	CAL2	1	C	23.5813	0
SIL1	CAL2	1	D	23.5813	0
SIL1	CAL2	1	E	23.5813	0
SIL1	CAL2	1	F	23.5813	0
SIL1	CAL2	1	G	23.5813	0
SIL1	CAL2	1	H	23.5813	0
SIL1	SIL1	1	A	23.5813	0
SIL1	SIL1	1	C	23.5813	0
SIL1	SIL1	1	E	23.5813	0
SIL1	SIL1	1	G	23.5813	0
SIL1	SIL1	1	H	23.5813	0
SIL1	INT1	8	A	23.5813	0
SIL1	INT1	8	B	23.5813	0
SIL1	INT1	8	E	23.5813	0
SIL1	INT1	8	H	23.5813	0
SIL1	INT2	8	B	23.5813	0
SIL1	INT2	8	C	23.5813	0
SIL1	INT2	8	G	23.5813	0
SIL1	INT2	8	H	23.5813	0
SIL1	CAL1	8	A	23.5813	0
SIL1	CAL1	8	B	23.5813	0
SIL1	CAL1	8	C	23.5813	0
SIL1	CAL1	8	D	23.5813	0
SIL1	CAL1	8	E	23.5813	0
SIL1	CAL1	8	F	23.5813	0
SIL1	CAL1	8	G	23.5813	0
SIL1	CAL1	8	H	23.5813	0
SIL1	CAL2	6	B	23.5813	0
SIL1	CAL2	6	C	23.5813	0
SIL1	CAL2	6	E	23.5813	0
SIL1	CAL2	6	G	23.5813	0
SIL1	CAL2	6	H	23.5813	0
SIL1	SIL1	7	A	23.5813	0
SIL1	SIL1	7	B	23.5813	0
SIL1	SIL1	7	C	23.5813	0
SIL1	SIL1	7	E	23.5813	0
SIL1	SIL2	3	A	23.5813	0
SIL1	SIL2	3	B	23.5813	0
SIL1	SIL2	3	D	23.5813	0
SIL1	SIL2	3	E	23.5813	0
SIL1	SIL2	3	G	23.5813	0
SIL1	SIL2	3	H	23.5813	0
SIL1	INT1	1	A	23.5813	0
SIL1	INT1	1	B	23.5813	0
SIL1	INT1	1	C	23.5813	0
SIL1	INT1	1	D	23.5813	0
SIL1	INT1	1	E	23.5813	0
SIL1	INT1	1	F	23.5813	0
SIL1	INT1	1	G	23.5813	0
SIL1	INT2	6	A	23.5813	0
SIL1	INT2	6	C	23.5813	0
SIL1	INT2	6	D	23.5813	0
SIL1	INT2	6	E	23.5813	0
SIL1	INT2	6	F	23.5813	0
SIL1	INT2	6	H	23.5813	0
SIL1	CAL1	2	B	23.5813	0
SIL1	CAL1	2	D	23.5813	0
SIL1	CAL1	2	G	23.5813	0
SIL1	CAL1	2	H	23.5813	0
SIL1	CAL2	4	B	23.5813	0
SIL1	CAL2	4	C	23.5813	0
SIL1	CAL2	4	D	23.5813	0
SIL1	CAL2	4	E	23.5813	0
SIL1	CAL2	4	F	23.5813	0
SIL1	CAL2	4	G	23.5813	0
SIL1	SIL1	4	A	23.5813	0
SIL1	SIL1	4	D	23.5813	0
SIL1	SIL1	4	E	23.5813	0
SIL1	SIL1	4	F	23.5813	0
SIL1	SIL1	4	G	23.5813	0
SIL1	SIL1	4	H	23.5813	0
SIL1	SIL2	8	A	23.5813	0
SIL1	SIL2	8	B	23.5813	0
SIL1	SIL2	8	D	23.5813	0
SIL1	SIL2	8	E	23.5813	0
SIL1	SIL2	8	F	23.5813	0
SIL1	INT1	5	B	23.5813	0
SIL1	INT1	5	E	23.5813	0
SIL1	INT2	5	A	23.5813	0
SIL1	INT2	5	E	23.5813	0
SIL1	INT2	5	F	23.5813	0
SIL1	INT2	5	H	23.5813	0
SIL1	CAL1	6	B	23.5813	0
SIL1	CAL1	6	C	23.5813	0
SIL1	CAL1	6	D	23.5813	0
SIL1	CAL1	6	E	23.5813	0
SIL1	CAL1	6	F	23.5813	0
SIL1	CAL1	6	G	23.5813	0
SIL1	CAL1	6	H	23.5813	0
SIL1	CAL2	7	A	23.5813	0
SIL1	CAL2	7	B	23.5813	0
SIL1	CAL2	7	C	23.5813	0
SIL1	CAL2	7	E	23.5813	0
SIL1	CAL2	7	G	23.5813	0
SIL2	SIL1	7	A	17.098	0
SIL2	SIL1	7	B	17.098	0
SIL2	SIL1	7	E	17.098	0
SIL2	SIL1	7	G	17.098	0
SIL2	SIL1	7	H	17.098	0
SIL2	SIL2	7	A	17.098	0
SIL2	SIL2	7	E	17.098	0
SIL2	SIL2	7	G	17.098	0
SIL2	INT1	4	C	17.098	0
SIL2	INT1	4	E	17.098	0
SIL2	INT1	4	F	17.098	0
SIL2	INT1	4	H	17.098	0
SIL2	INT2	8	A	17.098	0
SIL2	INT2	8	B	17.098	0
SIL2	INT2	8	D	17.098	0
SIL2	INT2	8	E	17.098	0
SIL2	INT2	8	F	17.098	0
SIL2	INT2	8	G	17.098	0
SIL2	INT2	8	H	17.098	0
SIL2	CAL1	6	A	17.098	0
SIL2	CAL1	6	B	17.098	0
SIL2	CAL1	6	C	17.098	0
SIL2	CAL1	6	D	17.098	0
SIL2	CAL1	6	F	17.098	0
SIL2	CAL1	6	G	17.098	0
SIL2	CAL2	8	A	17.098	0
SIL2	CAL2	8	B	17.098	0
SIL2	CAL2	8	G	17.098	0
SIL2	SIL1	4	B	17.098	0
SIL2	SIL1	4	C	17.098	0
SIL2	SIL1	4	F	17.098	0
SIL2	SIL1	4	G	17.098	0
SIL2	SIL1	4	H	17.098	0
SIL2	SIL2	3	A	17.098	0
SIL2	SIL2	3	B	17.098	0
SIL2	SIL2	3	C	17.098	0
SIL2	SIL2	3	D	17.098	0
SIL2	SIL2	3	E	17.098	0
SIL2	SIL2	3	G	17.098	0
SIL2	SIL2	3	H	17.098	0
SIL2	INT1	1	A	17.098	0
SIL2	INT1	1	B	17.098	0
SIL2	INT1	1	C	17.098	0
SIL2	INT1	1	H	17.098	0
SIL2	INT2	2	A	17.098	0
SIL2	INT2	2	C	17.098	0
SIL2	INT2	2	D	17.098	0
SIL2	INT2	2	E	17.098	0
SIL2	INT2	2	F	17.098	0
SIL2	INT2	2	H	17.098	0
SIL2	CAL1	3	A	17.098	0
SIL2	CAL1	3	C	17.098	0
SIL2	CAL1	3	D	17.098	0
SIL2	CAL1	3	E	17.098	0
SIL2	CAL1	3	F	17.098	0
SIL2	CAL1	3	G	17.098	0
SIL2	CAL2	5	A	17.098	0
SIL2	CAL2	5	B	17.098	0
SIL2	CAL2	5	C	17.098	0
SIL2	CAL2	5	D	17.098	0
SIL2	CAL2	5	F	17.098	0
SIL2	CAL2	5	H	17.098	0
SIL2	SIL1	2	A	17.098	0
SIL2	SIL1	2	C	17.098	0
SIL2	SIL1	2	G	17.098	0
SIL2	SIL1	2	H	17.098	0
SIL2	SIL2	8	C	17.098	0
SIL2	SIL2	8	D	17.098	0
SIL2	SIL2	8	F	17.098	0
SIL2	SIL2	8	H	17.098	0
SIL2	INT1	5	B	17.098	0
SIL2	CAL1	1	A	17.098	0
SIL2	CAL1	1	C	17.098	0
SIL2	CAL1	1	D	17.098	0
SIL2	CAL1	1	H	17.098	0
SIL2	CAL2	7	D	17.098	0
SIL2	CAL2	7	F	17.098	0
SIL2	SIL1	6	C	17.098	0
SIL2	SIL2	6	A	17.098	0
SIL2	SIL2	6	F	17.098	0
SIL2	INT1	7	A	17.098	0
SIL2	INT1	7	B	17.098	0
SIL2	INT1	7	C	17.098	0
SIL2	INT1	7	D	17.098	0
SIL2	INT1	7	E	17.098	0
SIL2	INT1	7	F	17.098	0
SIL2	INT1	7	G	17.098	0
SIL2	INT1	7	H	17.098	0
SIL2	INT2	1	D	17.098	0
SIL2	INT2	1	E	17.098	0
SIL2	INT2	1	H	17.098	0
SIL2	CAL1	5	A	17.098	0
SIL2	CAL1	5	B	17.098	0
SIL2	CAL1	5	D	17.098	0
SIL2	CAL1	5	E	17.098	0
SIL2	CAL1	5	F	17.098	0
SIL2	CAL1	5	G	17.098	0
SIL2	CAL2	4	D	17.098	0
SIL2	CAL2	4	F	17.098	0
SIL2	SIL1	1	A	17.098	0
SIL2	SIL1	1	B	17.098	0
SIL2	SIL1	1	G	17.098	0
SIL2	SIL1	1	H	17.098	0
SIL2	SIL2	1	E	17.098	0
SIL2	SIL2	1	G	17.098	0
SIL2	INT1	8	A	17.098	0
SIL2	INT1	8	B	17.098	0
SIL2	INT1	8	C	17.098	0
SIL2	INT1	8	D	17.098	0
SIL2	INT1	8	F	17.098	0
SIL2	INT1	8	G	17.098	0
SIL2	INT2	5	B	17.098	0
SIL2	INT2	5	D	17.098	0
SIL2	INT2	5	E	17.098	0
SIL2	INT2	5	F	17.098	0
SIL2	INT2	5	H	17.098	0
SIL2	CAL1	4	A	17.098	0
SIL2	CAL1	4	C	17.098	0
SIL2	CAL1	4	D	17.098	0
SIL2	CAL1	4	E	17.098	0
SIL2	CAL1	4	F	17.098	0
SIL2	CAL1	4	G	17.098	0
SIL2	CAL1	4	H	17.098	0
SIL2	CAL2	6	A	17.098	0
SIL2	CAL2	6	D	17.098	0
SIL2	CAL2	6	E	17.098	0
SIL2	CAL2	6	G	17.098	0
SIL2	CAL2	6	H	17.098	0
SIL2	SIL1	5	C	17.098	0
SIL2	SIL1	5	D	17.098	0
SIL2	SIL1	5	E	17.098	0
SIL2	SIL1	5	F	17.098	0
SIL2	SIL1	5	H	17.098	0
SIL2	SIL2	2	A	17.098	0
SIL2	SIL2	2	B	17.098	0
SIL2	SIL2	2	C	17.098	0
SIL2	SIL2	2	E	17.098	0
SIL2	SIL2	2	F	17.098	0
SIL2	INT1	2	A	17.098	0
SIL2	INT1	2	B	17.098	0
SIL2	INT1	2	C	17.098	0
SIL2	INT1	2	D	17.098	0
SIL2	INT1	2	E	17.098	0
SIL2	INT1	2	F	17.098	0
SIL2	INT1	2	G	17.098	0
SIL2	INT1	2	H	17.098	0
SIL2	INT2	3	B	17.098	0
SIL2	INT2	3	D	17.098	0
SIL2	INT2	3	F	17.098	0
SIL2	INT2	3	G	17.098	0
SIL2	CAL1	7	A	17.098	0
SIL2	CAL1	7	G	17.098	0
SIL2	CAL1	7	H	17.098	0
SIL2	CAL2	2	C	17.098	0
SIL2	CAL2	2	D	17.098	0
SIL2	CAL2	2	G	17.098	0
SIL2	CAL2	2	H	17.098	0
SIL2	SIL1	4	A	17.098	0
SIL2	SIL1	4	B	17.098	0
SIL2	SIL1	4	E	17.098	0
SIL2	SIL1	4	F	17.098	0
SIL2	SIL1	4	G	17.098	0
SIL2	SIL2	5	A	17.098	0
SIL2	SIL2	5	F	17.098	0
SIL2	INT1	3	A	17.098	0
SIL2	INT1	3	C	17.098	0
SIL2	INT1	3	D	17.098	0
SIL2	INT1	3	E	17.098	0
SIL2	INT1	3	F	17.098	0
SIL2	INT1	3	G	17.098	0
SIL2	INT2	7	B	17.098	0
SIL2	INT2	7	F	17.098	0
SIL2	CAL1	2	A	17.098	0
SIL2	CAL1	2	B	17.098	0
SIL2	CAL1	2	C	17.098	0
SIL2	CAL1	2	D	17.098	0
SIL2	CAL1	2	E	17.098	0
SIL2	CAL1	2	F	17.098	0
SIL2	CAL1	2	G	17.098	0
SIL2	CAL1	2	H	17.098	0
SIL2	CAL2	3	A	17.098	0
SIL2	CAL2	3	C	17.098	0
SIL2	CAL2	3	D	17.098	0
SIL2	CAL2	3	E	17.098	0
SIL2	CAL2	3	F	17.098	0
SIL2	CAL2	3	G	17.098	0
SIL2	CAL2	3	H	17.098	0
SIL2	SIL1	8	D	17.098	0
SIL2	SIL1	8	F	17.098	0
SIL2	SIL1	8	G	17.098	0
SIL2	SIL1	8	H	17.098	0
SIL2	SIL2	4	A	17.098	0
SIL2	SIL2	4	B	17.098	0
SIL2	SIL2	4	C	17.098	0
SIL2	SIL2	4	D	17.098	0
SIL2	SIL2	4	E	17.098	0
SIL2	SIL2	4	G	17.098	0
SIL2	SIL2	4	H	17.098	0
SIL2	INT1	6	B	17.098	0
SIL2	INT1	6	E	17.098	0
SIL2	INT1	6	G	17.098	0
SIL2	INT2	6	A	17.098	0
SIL2	INT2	6	B	17.098	0
SIL2	INT2	6	D	17.098	0
SIL2	CAL1	8	A	17.098	0
SIL2	CAL1	8	B	17.098	0
SIL2	CAL1	8	D	17.098	0
SIL2	CAL1	8	E	17.098	0
SIL2	CAL1	8	F	17.098	0
SIL2	CAL1	8	H	17.098	0
SIL2	CAL2	1	A	17.098	0
SIL2	CAL2	1	C	17.098	0
SIL2	CAL2	1	D	17.098	0
SIL2	CAL2	1	F	17.098	0
SIL2	CAL2	1	H	17.098	0
SIL2	INT2	4	C	17.098	1
SIL1	SIL1	6	E	23.5813	1
SIL1	INT1	8	G	23.5813	1
SIL2	INT2	4	B	17.098	1
SIL2	INT2	4	G	17.098	1
SIL1	SIL2	1	D	23.5813	1
SIL2	INT2	2	G	17.098	1
SIL2	INT2	4	D	17.098	1
SIL2	INT2	4	E	17.098	1
SIL1	INT2	3	B	23.5813	1
SIL1	SIL1	7	H	23.5813	1
SIL2	INT1	5	C	17.098	1
SIL2	INT2	4	F	17.098	1
SIL2	CAL2	7	A	17.098	1
SIL2	CAL2	7	H	17.098	1
SIL2	INT1	6	H	17.098	1
SIL1	INT2	4	D	23.5813	1
SIL1	INT1	5	H	23.5813	1
SIL2	INT1	5	H	17.098	1
SIL1	INT1	4	D	23.5813	1
SIL1	CAL1	7	H	23.5813	1
SIL2	CAL1	6	H	17.098	1
SIL2	SIL1	4	A	17.098	1
SIL2	SIL1	4	E	17.098	1
SIL2	CAL1	1	G	17.098	1
SIL2	SIL1	6	D	17.098	1
SIL2	SIL2	6	G	17.098	1
SIL2	SIL2	5	H	17.098	1
SIL2	INT2	7	H	17.098	1
SIL2	SIL1	7	D	17.098	1
SIL2	INT1	4	G	17.098	1
SIL2	INT2	2	B	17.098	1
SIL2	SIL1	6	B	17.098	1
SIL2	SIL2	3	F	17.098	1
SIL2	CAL2	4	B	17.098	1
SIL2	INT1	1	F	17.098	1
SIL2	INT2	3	A	17.098	1
SIL2	SIL2	5	C	17.098	1
SIL2	INT2	1	B	17.098	1
SIL1	CAL2	3	G	23.5813	1
SIL2	INT2	4	A	17.098	1
SIL2	SIL2	8	A	17.098	1
SIL2	INT1	5	A	17.098	1
SIL2	INT1	5	F	17.098	1
SIL2	SIL2	6	D	17.098	1
SIL2	INT1	8	H	17.098	1
SIL2	CAL1	7	F	17.098	1
SIL2	SIL2	4	F	17.098	1
SIL1	SIL1	6	D	23.5813	1
SIL2	CAL2	8	E	17.098	1
SIL1	SIL1	5	G	23.5813	1
SIL1	SIL2	4	B	23.5813	1
SIL1	CAL1	2	A	23.5813	1
SIL2	INT2	1	C	17.098	1
SIL1	SIL2	4	G	23.5813	1
SIL2	CAL2	8	H	17.098	1
SIL2	SIL2	8	B	17.098	1
SIL2	SIL1	6	A	17.098	1
SIL1	INT2	1	C	23.5813	1
SIL1	SIL1	8	E	23.5813	1
SIL1	INT2	6	G	23.5813	1
SIL1	INT1	5	C	23.5813	1
SIL2	SIL1	4	D	17.098	1
SIL2	SIL1	2	E	17.098	1
SIL2	INT2	7	A	17.098	1
SIL2	INT2	6	G	17.098	1
SIL1	CAL2	5	C	23.5813	1
SIL1	INT1	1	H	23.5813	1
SIL1	CAL1	2	C	23.5813	1
SIL2	SIL1	6	E	17.098	1
SIL2	SIL1	1	D	17.098	1
SIL2	INT2	6	H	17.098	1
SIL2	CAL2	6	B	17.098	1
SIL1	CAL1	1	D	23.5813	1
SIL1	SIL1	2	F	23.5813	1
SIL1	INT1	8	F	23.5813	1
SIL1	CAL2	6	A	23.5813	1
SIL1	INT1	4	G	23.5813	1
SIL1	INT1	3	F	23.5813	1
SIL2	CAL1	1	B	17.098	1
SIL1	INT1	4	A	23.5813	1
SIL1	INT1	4	F	23.5813	1
SIL1	CAL1	1	B	23.5813	1
SIL1	CAL2	8	A	23.5813	1
SIL1	CAL2	3	C	23.5813	1
SIL1	SIL2	2	E	23.5813	1
SIL1	SIL2	4	C	23.5813	1
SIL1	SIL2	4	D	23.5813	1
SIL1	SIL2	4	H	23.5813	1
SIL1	INT2	8	D	23.5813	1
SIL1	CAL1	2	F	23.5813	1
SIL1	CAL2	4	H	23.5813	1
SIL1	SIL1	4	C	23.5813	1
SIL1	INT2	5	B	23.5813	1
SIL2	SIL1	2	F	17.098	1
SIL2	CAL2	4	G	17.098	1
SIL2	SIL1	5	G	17.098	1
SIL2	CAL2	2	A	17.098	1
SIL2	INT2	7	D	17.098	1
SIL2	INT1	6	A	17.098	1
SIL2	INT1	6	D	17.098	1
SIL2	CAL2	1	B	17.098	1
SIL2	CAL2	1	G	17.098	1
SIL1	SIL2	5	E	23.5813	1
SIL1	INT2	5	C	23.5813	1
SIL1	CAL1	6	A	23.5813	1
SIL2	INT2	4	H	17.098	1
SIL2	INT2	1	F	17.098	1
SIL2	INT1	6	F	17.098	1
SIL2	INT2	6	F	17.098	1
SIL1	SIL1	2	A	23.5813	1
SIL1	INT1	6	D	23.5813	1
SIL1	CAL2	3	A	23.5813	1
SIL1	INT2	2	B	23.5813	1
SIL1	SIL2	6	F	23.5813	1
SIL1	SIL1	1	D	23.5813	1
SIL1	INT1	8	D	23.5813	1
SIL1	CAL2	6	D	23.5813	1
SIL1	CAL2	6	F	23.5813	1
SIL1	SIL1	7	G	23.5813	1
SIL1	SIL2	3	F	23.5813	1
SIL2	INT1	1	E	17.098	1
SIL2	CAL1	3	B	17.098	1
SIL2	CAL2	7	C	17.098	1
SIL2	CAL2	4	A	17.098	1
SIL2	CAL2	4	C	17.098	1
SIL2	CAL2	4	E	17.098	1
SIL2	CAL2	4	H	17.098	1
SIL2	CAL1	4	B	17.098	1
SIL2	CAL2	6	C	17.098	1
SIL2	CAL2	6	F	17.098	1
SIL2	CAL2	2	B	17.098	1
SIL2	CAL2	2	E	17.098	1
SIL2	CAL2	2	F	17.098	1
SIL2	INT2	7	G	17.098	1
SIL2	SIL1	8	C	17.098	1
SIL1	SIL1	2	D	23.5813	1
SIL1	INT1	4	B	23.5813	1
SIL1	INT1	4	H	23.5813	1
SIL1	CAL1	1	G	23.5813	1
SIL1	CAL2	8	G	23.5813	1
SIL1	SIL2	7	A	23.5813	1
SIL1	SIL2	7	D	23.5813	1
SIL1	SIL2	7	F	23.5813	1
SIL1	INT1	6	C	23.5813	1
SIL1	INT1	6	G	23.5813	1
SIL1	INT1	6	H	23.5813	1
SIL1	INT2	4	F	23.5813	1
SIL1	CAL1	4	A	23.5813	1
SIL1	CAL1	4	G	23.5813	1
SIL1	CAL1	4	H	23.5813	1
SIL1	CAL2	3	E	23.5813	1
SIL1	SIL1	5	C	23.5813	1
SIL1	SIL1	6	G	23.5813	1
SIL1	INT2	1	B	23.5813	1
SIL1	INT2	1	D	23.5813	1
SIL1	CAL2	5	A	23.5813	1
SIL1	CAL2	5	B	23.5813	1
SIL1	SIL1	7	D	23.5813	1
SIL1	SIL1	7	F	23.5813	1
SIL1	INT2	6	B	23.5813	1
SIL1	CAL1	2	E	23.5813	1
SIL1	SIL2	8	C	23.5813	1
SIL1	SIL2	8	G	23.5813	1
SIL1	SIL2	8	H	23.5813	1
SIL1	INT2	5	D	23.5813	1
SIL1	INT2	5	G	23.5813	1
SIL2	CAL2	5	E	17.098	1
SIL2	SIL1	2	B	17.098	1
SIL2	SIL2	8	E	17.098	1
SIL2	SIL2	8	G	17.098	1
SIL2	INT1	5	E	17.098	1
SIL2	INT1	5	G	17.098	1
SIL2	CAL1	1	F	17.098	1
SIL2	CAL2	7	B	17.098	1
SIL2	CAL2	7	G	17.098	1
SIL2	SIL2	6	B	17.098	1
SIL2	SIL2	6	C	17.098	1
SIL2	SIL2	6	H	17.098	1
SIL2	SIL2	1	A	17.098	1
SIL2	SIL2	1	B	17.098	1
SIL2	SIL2	1	F	17.098	1
SIL2	INT1	8	E	17.098	1
SIL2	INT2	5	C	17.098	1
SIL2	INT2	5	G	17.098	1
SIL2	SIL1	5	A	17.098	1
SIL2	SIL1	5	B	17.098	1
SIL2	SIL2	2	G	17.098	1
SIL2	CAL1	7	D	17.098	1
SIL2	INT2	7	C	17.098	1
SIL2	SIL1	8	A	17.098	1
SIL2	SIL1	8	B	17.098	1
SIL2	SIL1	8	E	17.098	1
SIL2	INT1	6	C	17.098	1
SIL2	CAL2	5	G	17.098	1
SIL1	CAL1	1	C	23.5813	1
SIL1	INT2	4	E	23.5813	1
SIL2	SIL2	1	C	17.098	1
SIL2	CAL1	7	B	17.098	1
SIL1	SIL2	1	E	23.5813	1
SIL1	SIL2	1	F	23.5813	1
SIL1	SIL2	1	H	23.5813	1
SIL1	SIL1	8	A	23.5813	1
SIL1	SIL1	8	G	23.5813	1
SIL2	SIL2	1	D	17.098	1
SIL2	SIL2	1	H	17.098	1
SIL2	INT2	5	A	17.098	1
SIL2	INT2	3	E	17.098	1
SIL2	SIL2	5	E	17.098	1
SIL1	INT2	8	E	23.5813	1
SIL1	INT2	3	A	23.5813	1
SIL2	SIL1	7	F	17.098	1
SIL2	SIL2	7	C	17.098	1
SIL2	SIL2	7	D	17.098	1
SIL1	INT1	5	F	23.5813	1
SIL2	SIL2	7	H	17.098	1
SIL1	SIL2	1	A	23.5813	1
SIL1	SIL2	1	C	23.5813	1
SIL1	CAL2	8	F	23.5813	1
SIL1	INT2	4	B	23.5813	1
SIL1	INT2	4	C	23.5813	1
SIL1	SIL1	8	F	23.5813	1
SIL1	INT2	3	E	23.5813	1
SIL1	INT2	3	G	23.5813	1
SIL1	SIL1	3	G	23.5813	1
SIL1	SIL2	7	H	23.5813	1
SIL1	SIL2	2	A	23.5813	1
SIL1	INT1	5	D	23.5813	1
SIL2	SIL1	6	F	17.098	1
SIL2	INT2	3	H	17.098	1
SIL1	INT2	2	C	23.5813	1
SIL1	INT1	8	C	23.5813	1
SIL1	SIL2	2	G	23.5813	1
SIL2	CAL1	1	E	17.098	1
SIL2	INT2	3	C	17.098	1
SIL2	SIL2	5	B	17.098	1
SIL1	INT1	6	F	23.5813	1
SIL1	CAL2	7	F	23.5813	1
SIL1	SIL1	6	F	23.5813	1
SIL1	INT2	3	D	23.5813	1
SIL1	SIL1	1	F	23.5813	1
SIL2	SIL1	7	C	17.098	1
SIL2	INT1	4	D	17.098	1
SIL2	SIL1	6	H	17.098	1
SIL2	CAL1	5	H	17.098	1
SIL2	SIL2	2	H	17.098	1
SIL1	INT2	8	A	23.5813	1
SIL1	CAL2	7	D	23.5813	1
SIL2	SIL2	7	F	17.098	1
SIL2	INT2	8	C	17.098	1
SIL2	SIL1	6	G	17.098	1
SIL2	SIL1	1	E	17.098	1
SIL1	CAL1	4	B	23.5813	1
SIL1	INT2	2	H	23.5813	1
SIL2	SIL1	1	F	17.098	1
SIL1	SIL2	1	B	23.5813	1
SIL1	CAL2	8	C	23.5813	1
SIL1	SIL1	6	H	23.5813	1
SIL1	CAL2	7	H	23.5813	1
SIL2	SIL1	4	C	17.098	1
SIL2	SIL2	5	D	17.098	1
SIL1	SIL1	6	A	23.5813	1
SIL1	INT1	5	A	23.5813	1
SIL1	CAL1	5	B	23.5813	1
SIL1	INT2	1	G	23.5813	1
SIL1	INT2	8	F	23.5813	1
SIL1	INT1	5	G	23.5813	1
SIL2	CAL2	7	E	17.098	1
SIL2	SIL2	7	B	17.098	1
SIL1	SIL1	5	B	23.5813	1
SIL1	INT2	1	A	23.5813	1
SIL2	CAL2	8	F	17.098	1
SIL1	INT1	6	B	23.5813	1
SIL1	INT2	4	G	23.5813	1
SIL1	CAL2	2	C	23.5813	1
SIL2	CAL2	8	D	17.098	1
SIL2	SIL1	4	H	17.098	1
SIL2	INT2	6	E	17.098	1
SIL1	CAL1	5	H	23.5813	1
SIL1	SIL2	4	F	23.5813	1
SIL2	INT1	4	A	17.098	1
SIL2	CAL2	8	C	17.098	1
SIL1	SIL1	1	B	23.5813	1
SIL1	SIL1	8	C	23.5813	1
SIL1	INT1	7	G	23.5813	1
SIL1	INT1	7	H	23.5813	1
SIL2	CAL1	6	E	17.098	1
SIL2	INT1	3	H	17.098	1
SIL1	CAL2	8	B	23.5813	1
SIL1	SIL2	5	C	23.5813	1
SIL2	SIL2	6	E	17.098	1
SIL2	INT1	4	B	17.098	1
SIL2	INT1	5	D	17.098	1
SIL1	SIL1	5	A	23.5813	1
SIL2	CAL2	1	E	17.098	1
SIL1	CAL2	8	D	23.5813	1
SIL2	CAL1	8	G	17.098	1
SIL2	INT1	3	B	17.098	1
SIL2	INT2	6	C	17.098	1
SIL1	CAL1	4	C	23.5813	1
SIL1	SIL2	2	C	23.5813	1
SIL1	INT2	2	G	23.5813	1
SIL1	SIL2	6	A	23.5813	1
SIL1	SIL2	4	A	23.5813	1
SIL1	SIL2	4	E	23.5813	1
SIL1	SIL2	3	C	23.5813	1
SIL1	CAL2	4	A	23.5813	1
SIL1	SIL1	4	B	23.5813	1
SIL2	INT2	7	E	17.098	1
SIL2	CAL2	3	B	17.098	1
SIL2	CAL1	8	C	17.098	1
SIL2	INT1	1	D	17.098	1
SIL2	INT1	1	G	17.098	1
SIL2	CAL1	3	H	17.098	1
SIL2	INT2	1	G	17.098	1
SIL2	SIL2	2	D	17.098	1
SIL2	CAL1	7	C	17.098	1
SIL2	CAL1	7	E	17.098	1
SIL2	SIL1	4	D	17.098	1
SIL1	SIL1	6	C	23.5813	1
SIL1	INT2	1	F	23.5813	1
SIL2	SIL1	2	D	17.098	1
SIL2	INT2	1	A	17.098	1
SIL2	CAL1	5	C	17.098	1
SIL2	SIL1	1	C	17.098	1
SIL2	SIL2	5	G	17.098	1
SIL1	CAL1	7	A	23.5813	1
SIL1	CAL1	7	C	23.5813	1

### Sheet: Mean germination rate
Soil_treatment	Population	mean_germination_rate	sd_germination_rate
SIL1	CAL1	0.296875	0.460493
SIL1	CAL2	0.34375	0.478714
SIL1	INT1	0.40625	0.495015
SIL1	INT2	0.484375	0.503706
SIL1	SIL1	0.453125	0.501733
SIL1	SIL2	0.5	0.503953
SIL2	CAL1	0.28125	0.453163
SIL2	CAL2	0.46875	0.502967
SIL2	INT1	0.375	0.48795
SIL2	INT2	0.53125	0.502967
SIL2	SIL1	0.484375	0.503706
SIL2	SIL2	0.5	0.503953
