## Supplementary material for "Soil heterogeneity and pleiotropy contribute to polygenic soil adaptation during postglacial range expansion in an alpine plant": DataS6.xlsx

### Sheet: AT_129candidates_allinfomerged
Data S6: List of candidate genes. Allele_frequency denotes mean allele frequency of alternative allele across all 43 pops. Colums K-Q denote results from reciprocal best blast hit with A. thaliana as database and D. sylvestris as a query. Columns R-X denote results from reciprocal best blast hit with D.sylvestris as database and A. thaliana as a query.
Gene_ID	Allele_frequency	Effect_size	Computational_description_Araport11	Curator_summary_Araport11	Scaffold_SNP_position	GDM_explained_variation	GDM_association	Type	D.sylvestris_gene_ID	identity.DB_athal	coverage.DB_athal	qlength.DB_athal	slength.DB_athal	alength.DB_athal	bitscore.DB_athal	e_value.DB_athal	identity.DB_dsylv	coverage.DB_dsylv	qlength.DB_dsylv	slength.DB_dsylv	alength.DB_dsylv	bitscore.DB_dsylv	e_value.DB_dsylv
AT5G19180	0.182604	0.0622428	E1 C-terminal related 1	Encodes a subunit of a RUB-activating enzyme analogous to the E1 ubiquitin-activating enzyme. ECR1 functions as a heterodimer with AXR1 to activate RUB, a ubiquitin-related protein.	scaffold247_size167482_11107_167482_pos73034	14.537	Al	Metals	maker-s247_si167482_11107_167482_c6_67133_81474-augustus-gene-0.8	75.94	91	493	454	453	720	0	75.94	99	454	493	453	720	0
AT4G38580	0.109848	0.051194	farnesylated protein 6	putative farnesylated protein (At4g38580) mRNA, complete	scaffold1337_size80625_pos23756	29.4882	Al	Metals	maker-s1337_si80625_c3_14197_37156-augustus-gene-0.15	77.42	100	155	153	155	258	2e-88	77.42	100	153	155	155	258	1e-88
AT4G34890	0.0515142	0.044117	xanthine dehydrogenase 1	Encodes a xanthine dehydrogenase, involved in purine catabolism. Ubiquitously expressed, but the transcript level is altered during aging, senescence, salt and cold stress, ABA treatment, and dark treatment. RNAi lines that suppress both XDH1 and XDH2 produce small plants with reduced fertility and accelerated leaf senescence. Role in drought tolerance.	scaffold393_size142551_pos34636	33.024	Al	Metals	augustus_masked-s393_si142551_c4_22525_39990-processed-gene-0.1	78.76	100	1175	1361	499	827	0	78.76	88	1361	1175	499	827	0
AT4G19110	0.401418	-0.0248553	Protein kinase superfamily protein	None	scaffold2422_size54326_pos26946	20.8541	Al	Metals	augustus_masked-s2422_si54326_c5_26030_28085-processed-gene-0.0	74.48	82	234	464	192	314	2e-104	74.48	40	464	234	192	314	2e-104
AT4G18465	0.257974	0.0629079	RNA helicase family protein	None	scaffold2145_size60032_pos57140	41.6778	Al	Metals	snap_masked-s2145_si60032_c7_46190_60032-processed-gene-0.3	72.79	99	697	695	691	1070	0	72.79	99	695	697	691	1068	0
AT4G15900	0.0565326	0.0417143	pleiotropic regulatory locus 1	Mutations confer hypersensitivity to glucose and sucrose and augments sensitivity to cytokinin, ethylene, ABA and auxin. Encodes a nuclear WD40 protein that is imported into the nucleus. Essential for plant innate immunity. Interacts with MOS4 and AtCDC5. It is also predicted to have two DWD motifs. It can bind to DDB1a in Y2H assays, and DDB1b in co-IP assays, and may be involved in the formatio…	scaffold519_size127612_1_100674_pos37883	23.3403	Al	Metals	maker-s519_si127612_1_100674_c4_29836_63709-snap-gene-0.16	73.22	92	505	486	478	706	0	73.22	98	486	505	478	705	0
AT4G14147	0.654038	-0.0685819	binding protein	actin-related protein 2/3 complex 34kDa subunit family / arp2/3 complex 34kDa subunit family	scaffold258_size165373_pos22630	22.0982	Al	Metals	maker-s258_si165373_c2_13251_24283-snap-gene-0.11	87.72	50	216	169	114	197	3e-63	87.72	67	169	216	114	197	2e-63
AT4G12420	0.645841	-0.0557751	Cupredoxin superfamily protein	Encodes a protein of unknown function involved in directed root tip growth. It is a member of 19-member gene family and is distantly related structurally to the multiple-copper oxidases ascorbate oxidase and laccase, though it lacks the copper-binding domains. The protein is glycosylated and GPI-anchored. It is localized to the plasma membrane and the cell wall. The gene is expressed most strongl…	scaffold1151_size87501_pos27403	12.916	Al	Metals	genemark-s1151_si87501_c3_11290_40871-processed-gene-0.10	73.19	63	758	587	511	785	0	74.25	85	587	758	501	758	0
AT3G59540	0.253595	0.0677955	Ribosomal L38e protein family	None	scaffold347_size150056_pos133422	38.286	Al	Metals	augustus_masked-s347_si150056_c7_129230_136190-processed-gene-0.0	94.12	97	70	69	68	127	2e-39	94.12	99	69	70	68	127	8e-40
AT3G59360	0.796614	-0.0962704	UDP-galactose transporter 6	None	scaffold2610_size50967_pos23759	45.3138	Al	Metals	maker-s2610_si50967_c2_15922_36072-augustus-gene-0.10	79.01	100	403	405	405	660	0	79.01	100	405	403	405	660	0
AT3G54470	0.271711	0.0751569	uridine 5-monophosphate synthase / UMP synthase (PYRE-F) (UMPS)	encodes the bi-functional orotate phosphoribosyltransferase/orotidine-5'-phosphate decarboxylase catalyzing the fifth and sixth step in the de novo pyrimidine ribonucleotide biosynthesis	scaffold2153_size59822_pos1904	28.2377	Al	Metals	maker-s2153_si59822_c1_0_12270-augustus-gene-0.6	80.45	100	439	476	440	722	0	80.45	92	476	439	440	695	0
AT3G51820	0.228506	-0.0586289	UbiA prenyltransferase family protein	Encodes a protein with chlorophyll synthase activity. This enzyme has been shown to perform the esterification of chlorophyllide (a and b), the last step of chlorophyll biosynthesis. Although it can use either geranylgeranyl pyrophosphate (GGPP) or phytyl pyrophosphate (PhyPP) as substrates, the esterification reaction was faster with GGPP than with PhyPP.	scaffold178_size190624_pos10733	10.3389	Al	Metals	maker-s178_si190624_c2_3695_16464-snap-gene-0.9	83.28	96	357	387	341	585	0	83.28	88	387	357	341	599	0
AT3G06610	0.654038	-0.0685819	DNA-binding enhancer protein-like protein	Similar to Huntingtin Yeast Partner K.Interacts with the NatA complex component NAA15. Involved regulation of heat-stress-induced protein ubiquitination.	scaffold258_size165373_pos22630	22.0982	Al	Metals	maker-s258_si165373_c2_13251_24283-snap-gene-0.11	78.18	99	110	115	110	167	2e-53	78.18	96	115	110	110	146	9e-46
AT3G02850	0.136394	0.0525111	STELAR K+ outward rectifier	Encodes SKOR, a member of Shaker family potassium ion (K+) channel. This family includes five groups based on phylogenetic analysis (FEBS Letters (2007) 581: 2357): I (inward rectifying channel): AKT1 (AT2G26650), AKT5 (AT4G32500) and SPIK (also known as AKT6, AT2G25600) II (inward rectifying channel): KAT1 (AT5G46240) and KAT2 (AT4G18290) III (weakly inward rectifying channel): AKT2 (AT4G22200) …	scaffold6312_size17885_pos2212	13.5669	Al	Metals	genemark-s6312_si17885_c1_0_8760-processed-gene-0.1	71.22	97	504	755	490	751	0	71.22	64	755	504	490	750	0
AT2G43460	0.253595	0.0677955	Ribosomal L38e protein family	None	scaffold347_size150056_pos133422	38.286	Al	Metals	augustus_masked-s347_si150056_c7_129230_136190-processed-gene-0.0	94.12	97	70	69	68	127	2e-39	94.12	99	69	70	68	127	8e-40
AT2G43400	0.0725021	0.038586	electron-transfer flavoprotein:ubiquinone oxidoreductase	Encodes a unique electron-transfer flavoprotein:ubiquinone oxidoreductase that is localized to the mitochondrion. Mutants are more sensitive to sugar starvation when plants are kept in the dark for long periods.	scaffold404_size140762_1_125728_pos95892	25.3555	Al	Metals	augustus_masked-s404_si140762_1_125728_c5_84036_120199-processed-gene-0.0	72.12	80	616	584	513	777	0	72.12	88	584	616	513	777	0
AT2G43360	0.145939	0.0773839	Radical SAM superfamily protein	Catalyzes the conversion of dethiobiotin to biotin.	scaffold898_size99718_pos73931	36.8114	Al	Metals	maker-s898_si99718_c6_60032_89154-augustus-gene-0.13	84.8	91	375	378	342	618	0	80.54	98	378	375	370	626	0
AT2G38770	0.0910107	0.046437	P-loop containing nucleoside triphosphate hydrolases superfamily protein	MOS4-ASSOCIATED COMPLEX component, putative RNA helicase.Involved in miRNA biogenesis. Causal gene behind natural variation in long term heat tolerance in some accessions.	scaffold895_size100064_pos17922	32.065	Al	Metals	maker-s895_si100064_c2_15771_42962-augustus-gene-0.12	75.33	98	1541	1509	1536	2368	0	75.33	100	1509	1541	1536	2380	0
AT2G37500	0.227443	0.0719025	arginine biosynthesis protein ArgJ family	None	scaffold1292_size82002_pos55758	13.0171	Al	Metals	maker-s1292_si82002_c5_51816_68268-snap-gene-0.8	73.24	91	480	468	441	657	0	73.24	94	468	480	441	657	0
AT2G34770	0.341641	-0.0613422	fatty acid hydroxylase 1	encodes a fatty acid hydroxylase, required for the AtBI-1-mediated suppression of programmed cell death.	scaffold1611_size72523_pos65995	20.6804	Al	Metals	maker-s1611_si72523_c5_60730_67694-augustus-gene-0.6	81.9	91	256	237	232	405	3e-143	81.9	98	237	256	232	405	1e-143
AT2G31060	0.340659	0.0590692	elongation factor family protein	None	scaffold4610_size28336_pos9148	11.6166	Al	Metals	maker-s4610_si28336_c1_0_11205-snap-gene-0.8	73.49	99	504	671	498	739	0	73.49	67	671	504	498	717	0
AT2G25220	0.131667	0.0512365	Protein kinase superfamily protein	None	scaffold2_size711759_166492_711759_pos394132	27.5679	Al	Metals	maker-s2_si711759_166492_711759_c13_379537_415115-augustus-gene-0.16	71.74	94	339	432	322	463	1e-161	71.74	75	432	339	322	464	3e-162
AT2G22780	0.731956	-0.0729031	peroxisomal NAD-malate dehydrogenase 1	encodes an peroxisomal NAD-malate dehydrogenase that is involved in fatty acid beta-oxidation through providing NAD to the process of converting fatty acyl CoA to acetyl CoA.	scaffold2653_size50422_pos28972	14.988	Al	Metals	maker-s2653_si50422_c4_25925_30592-augustus-gene-0.6	81.23	100	261	354	261	447	1e-157	81.23	74	354	261	261	447	9e-158
AT2G07360	0.0938964	0.0429457	SH3 domain-containing protein	TPLATE-associated SH3 domain containing protein.	scaffold4132_size32238_pos4908	10.1669	Al	Metals	maker-s4132_si32238_c1_0_19305-snap-gene-0.6	76.71	100	910	1196	936	1440	0	76.07	75	1196	910	936	1433	0
AT2G01630	0.430601	-0.0720971	O-Glycosyl hydrolases family 17 protein	None	scaffold1150_size87566_pos66922	20.1704	Al	Metals	maker-s1150_si87566_c4_47199_87566-augustus-gene-0.22	73.67	89	509	501	452	711	0	72.77	92	501	509	459	712	0
AT1G78620	0.374142	0.0762383	integral membrane protein (Protein of unknown function DUF92, transmembrane)	None	scaffold2090_size61374_1_39529_pos497	13.5072	Al	Metals	augustus_masked-s2090_si61374_1_39529_c1_0_11871-processed-gene-0.0	70.74	80	335	333	270	377	4e-129	70.74	78	333	335	270	377	1e-129
AT1G63780	0.0910107	0.046437	Ribosomal RNA processing Brix domain protein	Small nucleolar ribonucleoprotein protein involved in ribosomal RNA processing. Located in nucleolus and cajal bodies.	scaffold895_size100064_pos17922	32.065	Al	Metals	maker-s895_si100064_c2_15771_42962-augustus-gene-0.12	73.81	100	293	294	294	465	2e-165	73.81	100	294	293	294	465	1e-165
AT1G57860	0.573074	0.0839924	Translation protein SH3-like family protein	None	scaffold464_size133511_pos77693	18.6332	Al	Metals	maker-s464_si133511_c7_73730_90369-augustus-gene-0.8	82.93	100	164	164	164	286	7e-99	82.93	100	164	164	164	286	3e-99
AT1G57660	0.573074	0.0839924	Translation protein SH3-like family protein	None	scaffold464_size133511_pos77693	18.6332	Al	Metals	maker-s464_si133511_c7_73730_90369-augustus-gene-0.8	82.93	100	164	164	164	286	7e-99	82.93	100	164	164	164	286	3e-99
AT1G57540	0.0774797	0.0311708	40S ribosomal protein	None	scaffold63_size266567_pos76846	23.1585	Al	Metals	maker-s63_si266567_c4_62355_103795-augustus-gene-0.18	81.25	100	96	103	96	172	4e-56	81.25	93	103	96	96	172	2e-56
AT1G56450	0.0515142	0.044117	20S proteasome beta subunit G1	20S proteasome beta subunit PBG1 (PBG1) mRNA, complete cds	scaffold393_size142551_pos34636	33.024	Al	Metals	augustus_masked-s393_si142551_c4_22525_39990-processed-gene-0.1	80.89	93	241	246	225	395	2e-139	80.89	91	246	241	225	395	8e-140
AT1G22410	0.0640239	0.0319548	Class-II DAHP synthetase family protein	None	scaffold991_size94731_1_72269_pos39306	12.1743	Al	Metals	maker-s991_si94731_1_72269_c7_34516_52130-snap-gene-0.12	81.47	88	509	527	464	805	0	79.19	94	527	509	495	818	0
AT1G16310	0.340593	0.0700824	Cation efflux family protein	Cation efflux family protein which affects ABA-JA crosstalk and susceptibility to Mamestra brassicae herbivory.	scaffold480_size131476_pos8422	19.7256	Al	Metals	maker-s480_si131476_c1_0_20466-augustus-gene-0.8	72.63	92	405	428	380	558	0	73.58	86	428	405	371	556	0
AT1G15860	0.078022	0.0519068	defective in cullin neddylation protein (DUF298)	None	scaffold2404_size54583_pos43516	27.8202	Al	Metals	genemark-s2404_si54583_c6_42180_50788-processed-gene-0.3	74.29	96	182	227	175	288	3e-98	74.29	77	227	182	175	289	6e-99
AT1G15750	0.580497	-0.0490553	Transducin family protein / WD-40 repeat family protein	Encodes a protein with several WD40 repeats at the C-terminus and predicted protein-protein interaction domains at the N-terminus. Together with the TOPLESS-RELATED PROTEINS (TPRs), it is thought to be involved in transcriptional repression of root-promoting genes in the top half of the embryo during the transition stage of embryogenesis. It can also interact with IAA12 through the EAR domain of …	scaffold759_size108388_pos50949	16.6866	Al	Metals	maker-s759_si108388_c3_33424_52370-augustus-gene-0.11	82.22	100	1162	1131	1164	1996	0	81.96	100	1131	1162	1164	1997	0
AT1G10950	0.102962	0.054662	transmembrane nine 1	Encodes an Arabidopsis Transmembrane nine (TMN) protein. Transmembrane nine (TM9) proteins are localized in the secretory pathway of eukaryotic cells and are involved in cell adhesion and phagocytosis. Functions in the deposition of rhamnogalacturonan II and I for cell growth.	scaffold180_size190026_pos112568	15.6276	Al	Metals	maker-s180_si190026_c7_107822_139281-snap-gene-0.24	86.84	97	583	589	570	973	0	86.84	97	589	583	570	991	0
AT1G10670	0.0522873	0.0348367	ATP-citrate lyase A-1	One of the three genes encoding subunit A of the trimeric protein ATP Citrate Lyase. Antisense ACLA-1 plants cause a reduction in cytosolic acetyl-CoA metabolism and have upregulation of stress-related genes and down-regulation of primary metabolism and growth genes, suggesting the mutation restricts normal growth and developmental processes and puts the plant into a state of stress.	scaffold866_size101519_pos11879	22.1334	Al	Metals	maker-s866_si101519_c2_5437_15237-augustus-gene-0.3	88.42	100	423	423	423	785	0	88.42	100	423	423	423	785	0
AT1G09690	0.370009	-0.076906	Translation protein SH3-like family protein	None	scaffold1779_size68439_pos9258	17.2536	Al	Metals	maker-s1779_si68439_c1_0_15267-augustus-gene-0.8	82.93	100	164	164	164	286	9e-99	82.93	100	164	164	164	286	4e-99
AT1G09590	0.370009	-0.076906	Translation protein SH3-like family protein	None	scaffold1779_size68439_pos9258	17.2536	Al	Metals	maker-s1779_si68439_c1_0_15267-augustus-gene-0.8	82.93	100	164	164	164	286	9e-99	82.93	100	164	164	164	286	4e-99
AT5G60770	0.224802	-0.149162	nitrate transporter 2.4	member of High affinity nitrate transporter family	scaffold426_size137742_1_125730_pos35650	26.316	Ca	Macronutrients	genemark-s426_si137742_1_125730_c4_33939_39629-processed-gene-0.2	74	98	529	527	523	839	0	74	99	527	529	523	839	0
AT3G56650	0.7168	0.0598434	thylakoid lumenal protein (Mog1/PsbP/DUF1795-like photosystem II reaction center PsbP family protein)	None	scaffold275_size162133_pos140440	24.1911	Ca	Macronutrients	maker-s275_si162133_c8_122025_162133-snap-gene-0.30	80.75	100	161	262	161	285	8e-97	80.75	61	262	161	161	285	3e-97
AT3G55520	0.164019	0.083733	FKBP-like peptidyl-prolyl cis-trans isomerase family protein	None	scaffold1_size1318325_1_614794_pos315755	11.3513	Ca	Macronutrients	maker-s1_si1318325_1_614794_c13_295121_361048-augustus-gene-0.31	75.43	94	186	190	175	254	1e-85	75.43	92	190	186	175	244	4e-82
AT3G05940	0.251193	0.0669176	organic solute transporter ostalpha protein (DUF300)	None	scaffold122_size217490_pos136499	14.0333	Ca	Macronutrients	maker-s122_si217490_c12_132714_145076-augustus-gene-0.6	70	98	441	422	440	627	0	71.89	98	422	441	434	627	0
AT2G19940	0.26947	0.0605503	Putative N-acetyl-gamma-glutamyl-phosphate reductase	None	scaffold1855_size66449_pos27705	18.8182	Co	Metals	maker-s1855_si66449_c5_20879_56486-augustus-gene-0.10	76.47	93	400	389	374	603	0	76.47	96	389	400	374	605	0
AT1G61250	0.828925	-0.073055	secretory carrier 3	Encodes a putative secretory carrier membrane protein (SC3). The mRNA is cell-to-cell mobile.	scaffold1379_size78915_pos49821	3.62638	Co	Metals	maker-s1379_si78915_c4_39541_52386-augustus-gene-0.8	71.11	98	318	289	315	450	7e-159	71.11	99	289	318	315	410	1e-143
AT5G64460	0.0865756	0.0514334	Phosphoglycerate mutase family protein	None	scaffold2048_size62228_pos5508	21.1479	K	Macronutrients	maker-s2048_si62228_c1_0_19867-augustus-gene-0.16	73.29	93	297	282	277	443	1e-156	73.29	98	282	297	277	443	4e-157
AT5G40770	0.253873	-0.0501837	NA	Prohibitin 3. PHB3 may function as an assembly factor of the mitochondrial ATP synthase. (PMID:37240131).	scaffold2732_size49206_pos7148	29.1008	K	Macronutrients	maker-s2732_si49206_c2_3979_12530-augustus-gene-0.7	76.38	85	318	277	271	439	1e-154	76.38	98	277	318	271	439	4e-155
AT5G05620	0.139327	0.0703978	gamma-tubulin complex protein 2	Paralog of TUBG1, required for centrosomal and noncentrosomal microtubule nucleation. Involved in specification of cell identity, such as stomatal patterning. Constitutively expressed throughout plant. Enriched at the post-cytokinetic cell edges in leaves and roots.	scaffold5461_size22564_pos14094	11.804	K	Macronutrients	augustus_masked-s5461_si22564_c2_3438_19111-processed-gene-0.2	90.47	99	455	474	472	897	0	90.47	99	474	455	472	897	0
AT4G30950	0.561579	0.10061	fatty acid desaturase 6	Chloroplastic enzyme responsible for the synthesis of 16:2 and 18:2 fatty acids from galactolipids, sulpholipids and phosphatidylglycerol. Uses ferredoxin as electron donor. Gene mutation resulted in reduced level of unsaturated fatty acids leading to susceptibility to photoinhibition.	scaffold1434_size77417_pos27127	18.6715	K	Macronutrients	maker-s1434_si77417_c3_17894_32748-augustus-gene-0.9	72.75	97	420	448	411	639	0	72.75	91	448	420	411	628	0
AT4G27020	0.0843826	0.0494179	inositol-1,4,5-trisphosphate 5-phosphatase	None	scaffold3235_size42428_pos34501	23.1997	K	Macronutrients	maker-s3235_si42428_c4_22432_42428-snap-gene-0.13	70.95	94	511	523	506	766	0	70.95	95	523	511	506	766	0
AT4G20280	0.0691392	0.0549319	TBP-associated factor 11	Encodes TAF11, a putative TBP-associated factor (TBP: TATA binding protein).	scaffold182_size188830_pos6231	28.2069	K	Macronutrients	genemark-s182_si188830_c2_5063_16629-processed-gene-0.3	72	59	210	210	125	195	1e-61	73.5	56	210	210	117	191	3e-60
AT4G01395	0.649502	-0.0620064	conserved oligomeric Golgi complex subunit 4	NA	scaffold3113_size44162_pos19687	36.6707	K	Macronutrients	maker-s3113_si44162_c3_9316_21314-snap-gene-0.11	73.81	90	789	738	714	1097	0	73.81	97	738	789	714	1066	0
AT3G57610	0.586869	0.0982405	adenylosuccinate synthase	encoding adenylosuccinate synthetase (AdSS), the enzyme involved in the first step of the formation of the purine nucleotide AMP (conversion of IMP to adenylo-succinate)	scaffold1077_size91028_pos83387	38.1029	K	Macronutrients	maker-s1077_si91028_c7_82117_91028-augustus-gene-0.3	79.14	99	489	490	489	798	0	79.14	99	490	489	489	798	0
AT3G22845	0.108695	0.0539541	emp24/gp25L/p24 family/GOLD family protein	None	scaffold1287_size82157_pos30748	35.6039	K	Macronutrients	snap_masked-s1287_si82157_c5_29180_32607-processed-gene-0.2	75.58	90	186	214	172	266	5e-90	75.58	79	214	186	172	266	2e-90
AT3G21215	0.0734324	0.0317188	RNA-binding (RRM/RBD/RNP motifs) family protein	None	scaffold4608_size28359_pos4056	22.704	K	Macronutrients	genemark-s4608_si28359_c1_0_12480-processed-gene-0.2	71.88	65	234	317	160	180	2e-54	77.64	50	317	234	161	241	3e-78
AT3G17210	0.0539867	0.0455286	heat stable protein 1	Encodes a heat stable protein with antimicrobial and antifungal activity.	scaffold71_size256649_pos6341	20.9865	K	Macronutrients	maker-s71_si256649_c2_3606_48184-augustus-gene-0.32	71.57	97	105	109	102	153	2e-48	71.57	94	109	105	102	153	1e-48
AT3G11710	0.080496	0.0736208	lysyl-tRNA synthetase 1	None	scaffold874_size100882_1_25688_pos17374	19.6627	K	Macronutrients	maker-s874_si100882_1_25688_c2_7861_20354-snap-gene-0.7	71.48	92	614	626	589	845	0	71.48	93	626	614	589	845	0
AT3G09720	0.0789414	0.0533769	P-loop containing nucleoside triphosphate hydrolases superfamily protein	None	scaffold4196_size31730_pos16638	24.6455	K	Macronutrients	maker-s4196_si31730_c3_7521_31730-augustus-gene-0.10	71.83	99	431	541	426	665	0	71.83	79	541	431	426	666	0
AT3G04460	0.121479	0.0611203	peroxin-12	RING finger protein involved in peroxisome biogenesis. Also involved in peroxisomal import of nitric oxide synthase. Has been demonstrated to have E3 ubiquitin ligase activity.	scaffold136_size210038_pos152418	19.0227	K	Macronutrients	augustus_masked-s136_si210038_c17_148733_157680-processed-gene-0.1	71.94	99	393	393	392	583	0	71.94	99	393	393	392	533	0
AT3G02450	0.156841	0.0720653	cell division protein ftsH	Proteolytically inactive member of the FtsH (filamentation-temperature-sensitive protein H) protease family due to mutations in the protease domain.	scaffold2760_size48814_pos28689	31.9317	K	Macronutrients	maker-s2760_si48814_c2_5128_30049-augustus-gene-0.14	83.41	99	217	622	217	366	3e-123	83.41	35	622	217	217	366	4e-123
AT2G42490	0.25535	0.0840775	Copper amine oxidase family protein	Peroxisome-localized copper amine oxidase involved in lateral root formation.	scaffold1732_size69617_pos51828	15.977	K	Macronutrients	augustus_masked-s1732_si69617_c7_45789_61307-processed-gene-0.1	78.25	100	752	776	777	1256	0	80.89	95	776	752	738	1247	0
AT2G27680	0.736755	-0.0648071	NAD(P)-linked oxidoreductase superfamily protein	Oxidoreductase located in chloroplast.	scaffold4_size532381_pos252603	15.715	K	Macronutrients	augustus_masked-s4_si532381_c22_249020_256148-processed-gene-0.0	70.73	75	487	384	369	560	0	70.73	96	384	487	369	558	0
AT2G20130	0.0556303	0.0349584	like COV 1	None	scaffold8188_size10475_pos594	15.7472	K	Macronutrients	augustus_masked-s8188_si10475_c1_0_1422-processed-gene-0.0	86.21	94	186	256	174	311	3e-107	85.71	68	256	186	175	313	5e-108
AT2G15240	0.055281	0.0458776	UNC-50 family protein	None	scaffold807_size105589_pos77311	18.1617	K	Macronutrients	maker-s807_si105589_c7_72305_80386-snap-gene-0.9	84.69	96	205	252	196	329	1e-113	84.69	78	252	205	196	351	1e-122
AT2G01970	0.118519	0.0646135	Endomembrane protein 70 protein family	None	scaffold771_size107656_pos60161	18.3919	K	Macronutrients	maker-s771_si107656_c6_39199_83598-augustus-gene-0.24	81.32	99	568	592	589	962	0	81.32	99	592	568	589	922	0
AT1G80300	0.0703163	0.0457514	nucleotide transporter 1	Encodes an ATP/ADP transporter. The mRNA is cell-to-cell mobile.	scaffold1256_size83341_pos15982	23.8843	K	Macronutrients	maker-s1256_si83341_c4_9003_32754-augustus-gene-0.16	76.85	86	702	624	622	915	0	76.06	99	624	702	639	875	0
AT1G72330	0.116487	0.072326	alanine aminotransferase 2	Encodes for alanine aminotransferase ALAAT2.	scaffold101_size229544_167932_229544_pos33105	10.657	K	Macronutrients	augustus_masked-s101_si229544_167932_229544_c2_5545_38526-processed-gene-0.5	76.3	97	550	540	540	858	0	75.46	100	540	550	542	846	0
AT1G43900	0.256049	0.0782899	Protein phosphatase 2C family protein	None	scaffold441_size135902_pos30292	20.0897	K	Macronutrients	augustus_masked-s441_si135902_c4_20090_39375-processed-gene-0.0	74.36	98	278	371	273	430	2e-150	74.36	74	371	278	273	431	5e-151
AT1G30500	0.0551408	0.0445562	nuclear factor Y, subunit A7	None	scaffold54_size283374_1_234726_pos54589	23.4834	K	Macronutrients	augustus_masked-s54_si283374_1_234726_c4_36000_62867-processed-gene-0.0	71.96	55	193	190	107	167	1e-51	70	51	190	193	100	150	3e-45
AT1G29900	0.0881716	0.0506067	carbamoyl phosphate synthetase B	Encodes carbamoyl phosphate synthetase (CPS) large subunit (CARB), also named as VEN3. Heterologous expression of the Arabidopsis VEN3 and VEN6 genes in a CPS-deficient Escherichia coli strain fully restored bacterial growth in minimal medium, demonstrating the enzymatic activity of the VEN3 and VEN6 proteins.	scaffold1039_size92818_pos31842	26.4654	K	Macronutrients	genemark-s1039_si92818_c4_27390_35062-processed-gene-0.2	83.82	87	1214	1187	1088	1927	0	79.95	97	1187	1214	1157	1911	0
AT1G18100	0.429671	-0.0827615	PEBP (phosphatidylethanolamine-binding protein) family protein	Encodes a member of the FT and TFL1 family of phosphatidylethanolamine-binding proteins. It is expressed in seeds and up-regulated in response to ABA. Loss of function mutants show decreased rate of germination in the presence of ABA. ABA dependent regulation is mediated by both ABI3 and ABI5. ABI5 promotes MFT expression, primarily in the radicle-hypocotyl transition zone and ABI3 suppresses it …	scaffold28_size330267_233754_330267_pos3969	33.1403	K	Macronutrients	augustus_masked-s28_si330267_233754_330267_c1_0_12967-processed-gene-0.0	72.25	100	173	173	173	268	1e-91	72.25	100	173	173	173	268	7e-92
AT1G11820	0.158056	0.0718094	O-Glycosyl hydrolases family 17 protein	Plasmodesmata-localized Œ≤-1,3-glucanase which regulates leaf trichome length.	scaffold4827_size26796_pos13081	16.3859	K	Macronutrients	maker-s4827_si26796_c3_8887_14260-snap-gene-0.3	73.06	95	513	511	490	772	0	71.83	98	511	513	504	773	0
AT1G03090	0.0912343	0.0538245	methylcrotonyl-CoA carboxylase alpha chain	MCCA is the biotinylated subunit of the dimer MCCase, which is involved in leucine degradation. Both subunits are nuclear coded and the active enzyme is located in the mitochondrion.	scaffold2694_size49765_1_25016_pos19501	16.9838	K	Macronutrients	maker-s2694_si49765_1_25016_c2_10060_25016-snap-gene-0.9	81.08	99	891	734	444	739	0	87.28	95	734	891	401	729	0
AT5G58740	0.120682	0.0757761	HSP20-like chaperones superfamily protein	Member of the family of NudC proteins. Over-expression improves free radical sacenving activity and antioxidant status, promotes root growth and branching under abiotic stress.	scaffold277_size161450_pos115766	20.6542	Mg	Macronutrients	genemark-s277_si161450_c13_114623_152641-processed-gene-0.12	84.52	99	156	158	155	286	3e-99	84.52	98	158	156	155	286	2e-99
AT5G27120	0.0684132	0.0507122	NOP56-like pre RNA processing ribonucleoprotein	SAR DNA-binding protein, putative, strong similarity to SAR DNA-binding protein-1 (Pisum sativum) GI:3132696 contains Pfam profile PF01798: Putative snoRNA binding domain has similarity to MAR binding NOP58 protein The mRNA is cell-to-cell mobile.	scaffold744_size109360_pos36153	40.3634	Mg	Macronutrients	maker-s744_si109360_c3_28641_46847-augustus-gene-0.9	83.07	77	576	533	443	775	0	83.07	83	533	576	443	773	0
AT5G19820	0.477177	-0.122206	ARM repeat superfamily protein	Encodes an importin that transports HYL1, a component of the microprocessor, from the cytoplasm to the nucleus to constitute functional microprocessor, thereby affecting miRNA processing. Knockdown amiR mutants significantly reduced nuclear portion of HYL1 protein and correspondingly compromised the pri-miRNA processing in the nucleus.KETCH1 may protect RPs from the 26S proteasome-mediated degrad…	scaffold2393_size54779_pos40874	17.464	Mg	Macronutrients	maker-s2393_si54779_c3_21357_54779-snap-gene-0.12	77.09	99	1114	1116	1113	1777	0	77.09	99	1116	1114	1113	1748	0
AT3G18524	0.255707	0.0861654	MUTS homolog 2	Encodes a DNA mismatch repair homolog of human MutS gene, MSH6. MSH2 is involved in maintaining genome stability and repressing recombination of mismatched heteroduplexes.There are four MutS genes in Arabidopsis, MSH2, MSH3, MSH6, and MSH7, which all act as heterodimers and bind to 51-mer duplexes. MSH2 has different binding specificity to different mismatches in combination with MSH3, MSH6, or M…	scaffold342_size150546_pos44173	13.7813	Mg	Macronutrients	augustus_masked-s342_si150546_c5_29656_57824-processed-gene-0.0	73.7	99	944	937	939	1463	0	73.7	99	937	944	939	1478	0
AT3G05060	0.0684132	0.0507122	NOP56-like pre RNA processing ribonucleoprotein	SAR DNA-binding protein, putative, strong similarity to SAR DNA-binding protein-1 (Pisum sativum) GI:3132696 contains Pfam profile PF01798: Putative snoRNA binding domain encodes NOP58-like protein	scaffold744_size109360_pos36153	40.3634	Mg	Macronutrients	maker-s744_si109360_c3_28641_46847-augustus-gene-0.9	81.29	78	576	533	449	775	0	81.29	84	533	576	449	775	0
AT2G26980	0.0787911	0.0626014	CBL-interacting protein kinase 3	encodes a serine-threonine protein kinase whose expression increases in response to abscisic acid, cold, drought, high salt, and wounding conditions. The gene is expressed in developing seeds and seedlings. Lines carrying a T-DNA insertions have reduced germination efficiency and expression of cold, high-salt, and abscisic acid marker genes are altered, but not drought-response markers.	scaffold1249_size83511_pos12724	13.8758	Mg	Macronutrients	maker-s1249_si83511_c2_11555_42058-augustus-gene-0.14	80.28	97	441	441	426	736	0	80.28	97	441	441	426	736	0
AT2G20875	0.49394	0.0920192	epidermal patterning factor 1	Encodes a secretory peptide EPF1 involved in stomatal development. EPF1 is related to EPF2 which controls asymmetric cell divisions during stomatal devlopment. Its transcript levels change after inducing MUTE expression in a mute background.	scaffold35_size319867_1_66960_pos64576	18.3057	Mg	Macronutrients	maker-s35_si319867_1_66960_c7_58241_66960-augustus-gene-0.6	89.66	60	96	104	58	115	1e-33	89.66	56	104	96	58	116	3e-34
AT1G74910	0.541081	-0.0699682	ADP-glucose pyrophosphorylase family protein	KONJAC1 is imilar to sugar pyrophosphorylases but has an insertion of 2 AA in the pyrophosphorylase consensus motif that is highly conserved in GMPPs. It lacks GDP-mannose pyrophosphorylase activity but can simulate the GDP-mannose pyrophosphorylase activity of VTC1.	scaffold6870_size15404_pos8838	13.1075	Mg	Macronutrients	maker-s6870_si15404_c2_4025_15404-augustus-gene-0.11	74.22	100	408	415	419	607	0	74.22	100	415	408	419	586	0
AT1G68650	0.314617	0.0982945	Uncharacterized protein family (UPF0016)	Member of the UPF0016 family of membrane proteins, belongs to the conserved group of Mn/Ca transporters. Might act to fine tune Mn allocation into the endoplasmic reticulum of specific cell types.	scaffold4029_size33112_pos8874	26.5159	Mg	Macronutrients	maker-s4029_si33112_c2_5377_19838-snap-gene-0.6	76.89	94	238	228	225	335	7e-116	76.89	99	228	238	225	335	2e-116
AT1G52740	0.853566	-0.0860002	histone H2A protein 9	Encodes HTA9, a histone H2A protein. Loss of all H2A.Z (triple mutant with HTA8 and HTA11) results in a reduction in DNA methylation of transposons but not that of genes. Loss of H2A.Z causes misregulation of many genes involved in the response to developmental and environmental cues, and that these genes tend to have high levels of gene-body H2A.Z.	scaffold395_size141893_pos52046	26.7367	Mg	Macronutrients	maker-s395_si141893_c4_37211_57733-snap-gene-0.20	91.04	100	134	134	134	230	7e-78	91.04	100	134	134	134	244	2e-83
AT1G47640	0.0547054	0.0437269	seven transmembrane domain protein	None	scaffold770_size107732_pos92656	11.781	Mg	Macronutrients	maker-s770_si107732_c10_90581_107732-augustus-gene-0.6	75.49	99	254	228	253	388	2e-136	75.49	99	228	254	253	388	7e-137
AT1G27980	0.0523788	0.0480329	dihydrosphingosine phosphate lyase	Encodes an ER-localized sphingoid long-chain base-1-phosphate lyase involved in the dehydration stress response.	scaffold85_size245077_pos72321	26.1192	Mg	Macronutrients	maker-s85_si245077_c6_64875_82132-snap-gene-0.15	72.5	91	579	544	531	775	0	72.5	95	544	579	531	804	0
AT1G06820	0.106887	0.0634925	carotenoid isomerase	Encodes carotenoid isomerase. Catalyzes the isomerization of poly-cis-carotenoids to all-trans-carotenoids. Together with PDS and ZDS, CRTiso is required to complete the synthesis of lycopene from phytoene.	scaffold1512_size75344_pos9528	17.6676	Mg	Macronutrients	augustus_masked-s1512_si75344_c1_0_28835-processed-gene-0.0	78.32	94	507	595	512	830	0	78.22	89	595	507	528	854	0
AT5G63110	0.306095	-0.0629772	histone deacetylase 6	RPD3-like histone deacetylase. HDA6 mutations specifically increase the expression of auxin-responsive transgenes, suggesting a role in transgene silencing. Harbinger transposon‚Äêderived protein, which forms a complex with SANT1/2/3/4, MBD1/2/4, HHP1. Required for histone deacetylation.	scaffold209_size182240_pos85368	9.60634	Mn	Metals	augustus_masked-s209_si182240_c7_79009_102973-processed-gene-0.2	77.45	96	453	471	439	702	0	77.45	91	471	453	439	696	0
AT5G26860	0.105542	0.0484341	lon protease 1	Encodes a member of the Lon protease-like proteins (Lon1/At5g26860, Lon2/At5g47040, Lon3/At3g05780, Lon4/At3g05790). Lon is a multifunctional ATP-dependent protease which exists in bacteria, archaea and within organelles in eukaryotic cells. Lon proteases are responsible for the degradation of abnormal, damaged and unstable proteins. The mRNA is cell-to-cell mobile.	scaffold314_size154911_pos19503	13.7633	Mn	Metals	maker-s314_si154911_c2_4611_26939-snap-gene-0.17	70.28	99	948	985	979	1342	0	70.28	95	985	948	979	1348	0
AT5G13110	0.120272	0.0660619	glucose-6-phosphate dehydrogenase 2	Encodes a plastidic glucose-6-phosphate dehydrogenase that is sensitive to reduction by DTT and whose mRNA is most highly expressed in root.	scaffold589_size120887_pos29184	20.9416	Mn	Metals	maker-s589_si120887_c2_7550_32270-augustus-gene-0.17	78.24	100	598	596	602	959	0	80.52	95	596	598	575	953	0
AT4G18330	0.159098	0.071018	Translation elongation factor EF1A/initiation factor IF2gamma family protein	None	scaffold4591_size28472_pos11536	31.0998	Mn	Metals	maker-s4591_si28472_c2_3613_19974-augustus-gene-0.11	80.69	96	478	471	461	779	0	80.69	98	471	478	461	779	0
AT4G08180	0.060758	0.0473628	OSBP(oxysterol binding protein)-related protein 1C	None	scaffold2845_size47495_pos30906	22.7691	Mn	Metals	maker-s2845_si47495_c3_13761_33372-augustus-gene-0.12	70.45	99	735	814	731	1023	0	70.45	87	814	735	731	1031	0
AT3G44600	0.0757092	0.0555292	cyclophilin71	Cyclophilin71 is a WD40 domain cyclophilin, which functions in gene repression, organogenesis and meristem development. CYP71 physically interacts with histone H3.	scaffold997_size94412_pos50476	24.6639	Mn	Metals	maker-s997_si94412_c2_13676_59147-augustus-gene-0.26	78.01	94	672	631	632	1059	0	77.71	96	631	672	637	1048	0
AT3G19720	0.265061	0.0581002	P-loop containing nucleoside triphosphate hydrolases superfamily protein	Encodes a novel chloroplast division protein. Mutants of exhibit defects in chloroplast constriction, have enlarged, dumbbell-shaped chloroplasts. The ARC5 gene product shares similarity with the dynamin family of GTPases, which mediate endocytosis, mitochondrial division, and other organellar fission and fusion events in eukaryotes. Phylogenetic analysis showed that ARC5 is related to a group of…	scaffold5786_size20639_pos11642	10.2259	Mn	Metals	maker-s5786_si20639_c1_0_20639-snap-gene-0.14	71.12	99	708	777	741	1053	0	71.47	93	777	708	729	1061	0
AT3G13920	0.143202	0.0540971	eukaryotic translation initiation factor 4A1	eukaryotic translation initiation factor 4A-1	scaffold825_size104456_pos65616	8.65305	Mn	Metals	augustus_masked-s825_si104456_c6_65359_93992-processed-gene-0.0	91	88	465	412	411	786	0	91	99	412	465	411	786	0
AT3G10270	0.296428	0.0857205	DNA gyrase subunit B	Protein targeting to mitochondria is influenced by UTR sequences.	scaffold2943_size46123_pos17566	13.1722	Mn	Metals	maker-s2943_si46123_c2_4107_21142-augustus-gene-0.7	75.27	99	731	740	732	1090	0	77.4	94	740	731	699	1086	0
AT3G03940	0.0835144	0.060194	Protein kinase family protein	Casein kinase involved in phosphorylation and ubiquination of RYR/PYLs, resulting in negative regulation of ABA response. Also acts in GA response pathway along with RGA1/CCA1.	scaffold7312_size13564_pos9934	25.2821	Mn	Metals	maker-s7312_si13564_c1_0_13564-augustus-gene-0.8	80.7	100	713	701	715	1186	0	80.56	100	701	713	715	1187	0
AT2G45200	0.329756	0.0688981	golgi snare 12	Encodes a member of the GOS1 (Golgi SNARE) gene family.	scaffold196_size185570_54294_174951_pos57648	16.7047	Mn	Metals	maker-s196_si185570_54294_174951_c6_48080_62291-augustus-gene-0.11	87.24	77	256	239	196	350	4e-121	84.69	82	239	256	196	333	5e-115
AT2G35190	0.21946	0.0881042	Putative plant snare 11	plant-specific SNARE located in cell plate of dividing cells. cofractionates with the cytokinesis-specific syntaxin, KNOLLE, which is required for the formation of the cell plate.	scaffold119_size221971_pos215230	8.08906	Mn	Metals	snap_masked-s119_si221971_c13_200044_221971-processed-gene-0.10	77.78	98	261	265	261	390	1e-136	77.78	98	265	261	261	395	9e-139
AT2G35110	0.0703789	0.0463638	NA	Component of the WAVE protein complex which act as activators of ARP2/3 complex involved in actin nucleation. Required for trichome morphogenesis. Mutant displays distorted trichomes, a phenotype that can be phenocopied by treatment of WT plants with actin-interacting drugs. Its ER localization is independent of upstream SPK1 activation signaling and the physical association with the WAVE/SCAR Re…	scaffold1213_size84910_pos67840	22.6289	Mn	Metals	maker-s1213_si84910_c7_62990_84910-snap-gene-0.9	70.68	98	1310	1396	1347	1964	0	70.75	96	1396	1310	1347	1973	0
AT2G31800	0.724419	0.0786781	Integrin-linked protein kinase family	None	scaffold3650_size37109_pos18007	15.214	Mn	Metals	maker-s3650_si37109_c3_6391_19282-augustus-gene-0.8	75.7	99	428	476	428	680	0	75.7	90	476	428	428	680	0
AT2G27550	0.865879	-0.0482832	centroradiali	encodes a protein similar to TFL1. overexpression leads to similar phenotype as TFL1 overexpression. expressed specifically in the hypocotyl and null mutation does not result in phenotypes exhibited by TFL1 null mutations. It acts non-cell autonomously to inhibit floral initiation.	scaffold352_size149380_pos81140	12.2752	Mn	Metals	maker-s352_si149380_c5_68301_85474-augustus-gene-0.8	71.93	98	173	175	171	265	2e-90	71.93	97	175	173	171	265	1e-90
AT2G25140	0.0532336	0.0333661	casein lytic proteinase B4	Encodes ClpB4, which belongs to the Casein lytic proteinase/heat shock protein 100 (Clp/Hsp100) family. Targeted to the mitochondrion, also referred to as ClpB-m. Transcripts of ClpB4 accumulate dramatically at high temperatures, suggesting that it may be involved in response to heat stress.	scaffold1373_size79144_16768_79144_pos29037	14.4251	Mn	Metals	snap_masked-s1373_si79144_16768_79144_c3_11040_29878-processed-gene-0.7	81.91	93	969	964	901	1524	0	77.5	99	964	969	969	1529	0
AT1G71830	0.0544126	0.0305722	somatic embryogenesis receptor-like kinase 1	Plasma membrane LRR receptor-like serine threonine kinase expressed during embryogenesis in locules until stage 6 anthers, with higher expression in the tapetal cell layer. SERK1 and SERK2 receptor kinases function redundantly as an important control point for sporophytic development controlling male gametophyte production. SERK1 interacts with and transphosphorylates EMS1	scaffold1158_size87312_1_23705_pos20782	9.19354	Mn	Metals	maker-s1158_si87312_1_23705_c4_14130_23705-snap-gene-0.10	88.76	89	664	625	596	1004	0	88.76	95	625	664	596	1011	0
AT1G55730	0.0632354	0.0363292	cation exchanger 5	member of Low affinity calcium antiporter CAX2 family	scaffold5724_size20904_pos8948	15.1722	Mn	Metals	snap_masked-s5724_si20904_c1_0_15212-processed-gene-0.5	73.74	37	809	441	297	440	1e-145	73.74	64	441	809	297	439	7e-146
AT1G52980	0.286551	0.0982863	GTP-binding family protein	Encodes a GTPase that belongs to the subfamily of YlqF/YawG GTPases. Functions in Pre-60S ribosomal subunit maturation. The mRNA is cell-to-cell mobile.	scaffold219_size178778_pos20624	21.3545	Mn	Metals	maker-s219_si178778_c1_0_23001-augustus-gene-0.9	72.14	96	542	576	524	741	0	71.64	89	576	542	536	760	0
AT1G30000	0.0710685	0.0453142	alpha-mannosidase 3	NA	scaffold3674_size36787_pos27167	15.7825	Mn	Metals	maker-s3674_si36787_c3_16639_31187-augustus-gene-0.4	73.49	98	633	624	630	917	0	73.49	99	624	633	630	950	0
AT1G24260	0.120272	0.0660619	K-box region and MADS-box transcription factor family protein	Member of the MADs box transcription factor family. SEP3 is redundant with SEP1 and 2. Flowers of SEP1/2/3 triple mutants show a conversion of petals and stamens to sepals.SEP3 forms heterotetrameric complexes with other MADS box family members and binds to the CArG box motif.	scaffold589_size120887_pos29184	20.9416	Mn	Metals	maker-s589_si120887_c2_7550_32270-augustus-gene-0.17	73.47	99	244	250	245	335	1e-115	73.47	97	250	244	245	342	2e-118
AT1G20200	0.33214	0.0668087	PAM domain (PCI/PINT associated module) protein	None	scaffold416_size138660_33810_138660_pos20319	24.7345	Mn	Metals	maker-s416_si138660_33810_138660_c1_0_48672-snap-gene-0.35	75.41	94	518	488	488	726	0	75.41	100	488	518	488	717	0
AT1G13440	0.115419	0.0526826	glyceraldehyde-3-phosphate dehydrogenase C2	The expression level of GAPC-2 is upregulated in Arabidopsis seedlings exposed to cadmium.	scaffold3571_size38254_pos37113	8.96783	Mn	Metals	maker-s3571_si38254_c3_26604_38254-snap-gene-0.8	91.27	95	348	338	332	634	0	91.27	98	338	348	332	634	0
AT1G01040	0.124211	0.0548565	dicer-like 1	Encodes a Dicer homolog. Dicer is a RNA helicase involved in microRNA processing. Mutations in this locus can result in embryo lethality. Embryo shape at seed maturity is globular-elongate. Other mutants convert the floral meristems to an indeterminate state, others yet show defects in ovule development. mRNA is expressed in all shoot tissues. DCL1 is able to produce miRNAs and siRNAs. The mRNA i…	scaffold289_size159156_pos4492	24.2677	Mn	Metals	augustus_masked-s289_si159156_c1_0_9442-processed-gene-0.1	72.07	98	1966	1909	1962	2808	0	71.81	99	1909	1966	1951	2816	0
AT5G65010	0.0745748	0.0698951	asparagine synthetase 2	Encodes asparagine synthetase (ASN2).	scaffold3736_size36067_pos15847	25.3332	Na	Metals	maker-s3736_si36067_c4_14513_26190-augustus-gene-0.5	84.08	94	596	579	559	1017	0	81.79	99	579	596	582	1026	0
AT5G62640	0.107794	0.0587767	proline-rich family protein	nuclear targeted protein involved in flowering time regulation that affects flowering time independent of FLC	scaffold3482_size39228_pos33233	17.5927	Na	Metals	maker-s3482_si39228_c5_28298_39228-snap-gene-0.6	78.34	29	528	520	157	247	5e-74	77.07	29	520	528	157	215	1e-62
AT4G24580	0.690723	0.0737062	Rho GTPase activation protein (RhoGAP) with PH domain-containing protein	Encodes a Rho GTPase-activating protein that interacts with ROP1 (a Rho GTPase) and regulates pollen tube development. This protein can be observed at the apical tip of growing pollen tubes and on endocytic vesicles traveling to this region of the pollen tube.	scaffold1737_size69462_pos31037	9.05901	Na	Metals	maker-s1737_si69462_c3_11712_40101-snap-gene-0.25	71.8	36	1053	920	383	534	2e-172	71.8	41	920	1053	383	545	2e-177
AT4G24550	0.130974	0.0556218	Clathrin adaptor complexes medium subunit family protein	Encodes a component of the AP4 complex and is involved in vacuolar sorting of storage proteins.	scaffold1701_size70322_pos44508	13.8538	Na	Metals	maker-s1701_si70322_c6_36724_53101-snap-gene-0.11	84	100	450	451	450	793	0	84	99	451	450	450	775	0
AT4G13430	0.0840768	-0.0458789	isopropyl malate isomerase large subunit 1	Encodes a methylthioalkylmalate isomerase involved in glucosinolate biosynthesis.	scaffold3042_size45090_pos32705	2.47237	Na	Metals	snap_masked-s3042_si45090_c4_30001_45090-processed-gene-0.6	76.44	86	550	509	505	801	0	77.33	97	509	550	494	800	0
AT4G02120	0.059034	0.0429733	CTP synthase family protein	Cytidine triphosphate synthase.	scaffold37_size315471_pos153904	25.3175	Na	Metals	augustus_masked-s37_si315471_c12_139992_159675-processed-gene-0.3	75.63	89	588	556	554	870	0	75.63	99	556	588	554	847	0
AT2G39450	0.887452	-0.07238	Cation efflux family protein	Encodes a Golgi-localized manganese transporter that is involved in Mn tolerance. When expressed into yeast cells, this gene confer Mn<sup>2+</sup> and Cu<sup>2+</sup> tolerance.	scaffold121_size217923_98765_217923_pos36884	20.9425	Na	Metals	snap_masked-s121_si217923_98765_217923_c2_12529_73847-processed-gene-0.21	78.97	92	442	394	409	587	0	80.87	94	394	442	392	630	0
AT1G79500	0.0568511	0.0507856	Aldolase-type TIM barrel family protein	Encodes a protein with 3-deoxy-8-phosphooctulonate synthase (KDOP synthase) activity which is involved in the biosynthesis of KDO, a component of cell wall rhamnogalacturonan II.	scaffold224_size177253_pos141577	22.334	Na	Metals	genemark-s224_si177253_c16_137371_152373-processed-gene-0.2	84.86	37	753	290	284	498	2e-171	84.86	98	290	753	284	513	5e-178
AT1G63440	0.0749582	0.0538633	heavy metal atpase 5	The Arabidopsis P-type ATPase HMA5 is involved in Cu detoxification. hma5 mutant plants exhibit Cu hypersensitivity, which is especially dramatic in roots where HMA5 is mostly expressed.	scaffold1989_size63475_pos50840	23.4024	Na	Metals	maker-s1989_si63475_c3_32565_56330-augustus-gene-0.17	72.59	99	990	995	996	1482	0	72.69	99	995	990	996	1485	0
AT1G61620	0.282967	0.042682	phosphoinositide binding protein	Encodes a RING-finger E3 ubiquitin ligase that plays a major role in maintaining COP1 homeostasis by targeting COP1 for ubiquitination and degradation in dark-grown seedlings. The mRNA is cell-to-cell mobile.	scaffold453_size134711_pos47016	14.4019	Na	Metals	maker-s453_si134711_c6_42850_55297-augustus-gene-0.8	75.97	99	304	310	308	487	2e-173	76.62	99	310	304	308	472	9e-168
AT1G11910	0.106747	0.041072	aspartic proteinase A1	Encodes an aspartic proteinase that forms a heterodimer and is stable over a broad pH range (ph 3-8).	scaffold1162_size87114_pos33955	18.4406	Na	Metals	maker-s1162_si87114_c6_28499_35698-augustus-gene-0.7	71.5	96	393	517	379	575	0	71.5	72	517	393	379	561	0
AT5G61140	0.0966132	0.0569635	U5 small nuclear ribonucleoprotein helicase	Encodes a predicted protein with 30% identity with MER3/RCK. Similar to yast Brr2p DEAD/DExH box ATP-dependent RNA helicase.	scaffold1637_size71909_pos58965	20.1358	Sr	Macronutrients	maker-s1637_si71909_c4_39512_61917-snap-gene-0.7	74.75	94	1562	2157	1497	2300	0	74.75	95	2157	1562	1497	2282	0
AT5G48520	0.115404	0.0467445	HAUS augmin-like complex subunit	Encodes AUGMIN subunit3 (AUG3), a homolog of animal dim gamma-tubulin 3/human augmin-like complex, subunit 3. Plays a critical role in microtubule organization during plant cell division.	scaffold7846_size11567_pos10593	17.8798	Sr	Macronutrients	maker-s7846_si11567_c2_5232_11567-augustus-gene-0.4	77.13	100	341	617	341	553	0	77.13	55	617	341	341	553	0
AT5G40670	0.715659	0.0897278	PQ-loop repeat family protein / transmembrane family protein	None	scaffold4890_size26326_5984_26326_pos8198	5.77095	Sr	Macronutrients	maker-s4890_si26326_5984_26326_c1_0_16303-snap-gene-0.13	70.3	96	276	270	266	395	2e-138	70.3	99	270	276	266	379	4e-132
AT5G04885	0.050345	0.0463127	Glycosyl hydrolase family protein	Encodes a beta-glucosidase involved in xyloglucan metabolism.	scaffold3583_size40981_pos12809	30.1009	Sr	Macronutrients	augustus_masked-s3583_si40981_c3_8074_24199-processed-gene-0.1	72.61	94	649	682	617	949	0	72.61	90	682	649	617	949	0
AT3G19490	0.125101	0.0861738	sodium:hydrogen antiporter 1	member of Na+/H+ antiporter-Putative family	scaffold1298_size81870_1_44953_pos40835	16.224	Sr	Macronutrients	maker-s1298_si81870_1_44953_c4_15976_44953-augustus-gene-0.26	75.26	99	582	576	578	793	0	75.47	98	576	582	579	798	0
AT2G38110	0.0694945	0.0365438	glycerol-3-phosphate acyltransferase 6	bifunctional sn-glycerol-3-phosphate 2-O-acyltransferase/phosphatase. Involved in cutin assembly.	scaffold525_size127214_pos33841	29.1873	Sr	Macronutrients	augustus_masked-s525_si127214_c5_24508_39585-processed-gene-0.1	76.63	97	503	501	492	780	0	76.63	98	501	503	492	801	0
AT2G17930	0.614554	0.0901651	Phosphatidylinositol 3- and 4-kinase family protein with FAT domain-containing protein	Component of the SPT module of the SAGA complex.	scaffold2635_size50615_pos38836	7.21441	Sr	Macronutrients	maker-s2635_si50615_c3_17899_43764-snap-gene-0.11	77.76	99	3856	3858	3885	6098	0	77.81	100	3858	3856	3889	6141	0
AT1G08110	0.0629826	0.0365681	lactoylglutathione lyase family protein / glyoxalase I family protein	Encodes a Zn2+ dependent glyoxylase. Enhancement of the glyoxalase pathway under ammonium nutrition is linked mainly to increased GLXI.3 or GLXII.5 transcript level.	scaffold163_size198978_pos129794	22.4556	Sr	Macronutrients	augustus_masked-s163_si198978_c9_125542_130213-processed-gene-0.0	78.76	100	193	235	193	308	5e-106	78.24	81	235	193	193	317	6e-110
