## Supplementary material for "Soil heterogeneity and pleiotropy contribute to polygenic soil adaptation during postglacial range expansion in an alpine plant": DataS7.xlsx

### Sheet: ALL_significant GOs_BP
DataS7: Gene ontology enrichment of 129 candidate genes. Significant GOs (elimFisher < 0.05) in biological processes (BP) are presented.
GO.ID	Term	Annotated genes	Significant genes	Expected number of genes	elimFisher	Fold_enrichment	significantGenes
GO:0044205	'de novo' UMP biosynthetic process	6	2	0.03	0.0004	66.6667	AT1G29900, AT3G54470
GO:0006552	leucine catabolic process	7	2	0.04	0.00056	50	AT1G03090, AT2G43400
GO:0045116	protein neddylation	10	2	0.05	0.0012	40	AT1G15860, AT5G19180
GO:0031053	primary miRNA processing	11	2	0.06	0.00146	33.3333	AT1G01040, AT5G19820
GO:0009987	cellular process	16017	106	84.11	0.00162	1.26025	AT1G01040, AT1G03090, AT1G06820, AT1G08110, AT1G09590, AT1G09690, AT1G10670, AT1G10950, AT1G13440, AT1G15750, AT1G16310, AT1G18100, AT1G20200, AT1G22410, AT1G24260, AT1G27980, AT1G29900, AT1G30000, AT1G30500, AT1G43900, AT1G52740, AT1G52980, AT1G55730, AT1G57660, AT1G57860, AT1G61250, AT1G63440, AT1G63780, AT1G68650, AT1G71830, AT1G72330, AT1G74910, AT1G78620, AT1G79500, AT2G01970, AT2G17930, AT2…
GO:0046394	carboxylic acid biosynthetic process	545	12	2.86	0.00169	4.1958	AT1G10670, AT1G22410, AT1G29900, AT1G74910, AT2G19940, AT2G34770, AT2G37500, AT2G43360, AT4G13430, AT4G30950, AT5G40770, AT5G65010
GO:0006541	glutamine metabolic process	46	3	0.24	0.00182	12.5	AT1G29900, AT4G02120, AT5G65010
GO:0032787	monocarboxylic acid metabolic process	544	9	2.86	0.00233	3.14685	AT1G08110, AT1G10670, AT1G13440, AT2G22780, AT2G34770, AT2G43360, AT3G04460, AT4G30950, AT5G40770
GO:0019856	pyrimidine nucleobase biosynthetic proce...	15	2	0.08	0.00275	25	AT3G54470, AT4G02120
GO:0046364	monosaccharide biosynthetic process	59	3	0.31	0.00371	9.67742	AT1G13440, AT1G74910, AT1G79500
GO:0090698	post-embryonic plant morphogenesis	201	6	1.06	0.00399	5.66038	AT1G01040, AT1G24260, AT2G20875, AT2G42490, AT3G44600, AT5G05620
GO:0000911	cytokinesis by cell plate formation	62	3	0.33	0.00426	9.09091	AT1G01040, AT2G35190, AT5G05620
GO:0046688	response to copper ion	20	2	0.11	0.00488	18.1818	AT1G63440, AT2G39450
GO:0000412	histone peptidyl-prolyl isomerization	1	1	0.01	0.00525	100	AT3G44600
GO:0015811	L-cystine transport	1	1	0.01	0.00525	100	AT5G40670
GO:0016477	cell migration	1	1	0.01	0.00525	100	AT2G35110
GO:0030866	cortical actin cytoskeleton organization	1	1	0.01	0.00525	100	AT2G35110
GO:0035024	negative regulation of Rho protein signa...	1	1	0.01	0.00525	100	AT4G24580
GO:0048453	sepal formation	1	1	0.01	0.00525	100	AT3G44600
GO:0090160	Golgi to lysosome transport	1	1	0.01	0.00525	100	AT4G24550
GO:0010051	xylem and phloem pattern formation	67	3	0.35	0.0053	8.57143	AT1G15750, AT2G20130, AT3G44600
GO:0042254	ribosome biogenesis	418	7	2.19	0.00662	3.19635	AT1G01040, AT1G52980, AT1G63780, AT3G05060, AT3G09720, AT5G19820, AT5G27120
GO:0071421	manganese ion transmembrane transport	26	2	0.14	0.00818	14.2857	AT1G68650, AT2G39450
GO:0009790	embryo development	441	7	2.32	0.00876	3.01724	AT1G01040, AT1G10670, AT1G15750, AT1G71830, AT3G04460, AT4G15900, AT5G63110
GO:0042180	cellular ketone metabolic process	154	4	0.81	0.00891	4.93827	AT1G08110, AT1G74910, AT1G78620, AT2G22780
GO:0048580	regulation of post-embryonic development	347	6	1.82	0.01011	3.2967	AT1G01040, AT1G10670, AT1G18100, AT2G20875, AT2G27550, AT3G44600
GO:0006592	ornithine biosynthetic process	2	1	0.01	0.01047	100	AT2G37500
GO:0042554	superoxide anion generation	2	1	0.01	0.01047	100	AT4G34890
GO:0046110	xanthine metabolic process	2	1	0.01	0.01047	100	AT4G34890
GO:0009791	post-embryonic development	1651	17	8.67	0.01169	1.96078	AT1G01040, AT1G10670, AT1G15750, AT1G18100, AT1G24260, AT1G61620, AT1G71830, AT2G20875, AT2G27550, AT2G38110, AT2G42490, AT3G44600, AT4G15900, AT5G05620, AT5G40770, AT5G62640, AT5G63110
GO:0045010	actin nucleation	32	2	0.17	0.01224	11.7647	AT2G35110, AT4G14147
GO:2000026	regulation of multicellular organismal d...	362	6	1.9	0.01226	3.15789	AT1G01040, AT1G10670, AT1G18100, AT2G20875, AT2G27550, AT3G44600
GO:0010103	stomatal complex morphogenesis	33	2	0.17	0.01298	11.7647	AT2G20875, AT5G05620
GO:0016109	tetraterpenoid biosynthetic process	33	2	0.17	0.01298	11.7647	AT1G06820, AT1G10670
GO:0016117	carotenoid biosynthetic process	33	2	0.17	0.01298	11.7647	AT1G06820, AT1G10670
GO:0072330	monocarboxylic acid biosynthetic process	266	5	1.4	0.01328	3.57143	AT1G10670, AT2G34770, AT2G43360, AT4G30950, AT5G40770
GO:0006874	cellular calcium ion homeostasis	34	2	0.18	0.01375	11.1111	AT1G55730, AT1G68650
GO:0048367	shoot system development	996	12	5.23	0.01483	2.29446	AT1G01040, AT1G10670, AT1G15750, AT1G24260, AT1G71830, AT2G20875, AT2G27550, AT2G38110, AT3G44600, AT4G15900, AT5G05620, AT5G62640
GO:0009110	vitamin biosynthetic process	98	3	0.51	0.01496	5.88235	AT1G74910, AT1G78620, AT2G43360
GO:0055074	calcium ion homeostasis	36	2	0.19	0.01533	10.5263	AT1G55730, AT1G68650
GO:1901564	organonitrogen compound metabolic proces...	6384	52	33.52	0.01544	1.55131	AT1G01040, AT1G03090, AT1G09590, AT1G09690, AT1G10670, AT1G11910, AT1G13440, AT1G15860, AT1G20200, AT1G22410, AT1G27980, AT1G29900, AT1G30000, AT1G43900, AT1G56450, AT1G57660, AT1G57860, AT1G61620, AT1G71830, AT1G72330, AT2G19940, AT2G25220, AT2G26980, AT2G31060, AT2G31800, AT2G37500, AT2G42490, AT2G43360, AT2G43400, AT2G43460, AT3G02450, AT3G03940, AT3G04460, AT3G11710, AT3G13920, AT3G44600, AT3…
GO:0006631	fatty acid metabolic process	277	5	1.45	0.01557	3.44828	AT1G10670, AT2G22780, AT2G34770, AT3G04460, AT4G30950
GO:0006430	lysyl-tRNA aminoacylation	3	1	0.02	0.01567	50	AT3G11710
GO:0009662	etioplast organization	3	1	0.02	0.01567	50	AT1G06820
GO:0010599	lsiRNA processing	3	1	0.02	0.01567	50	AT1G01040
GO:0035279	miRNA-mediated gene silencing by mRNA de...	3	1	0.02	0.01567	50	AT1G01040
GO:0044208	'de novo' AMP biosynthetic process	3	1	0.02	0.01567	50	AT3G57610
GO:0070407	oxidation-dependent protein catabolic pr...	3	1	0.02	0.01567	50	AT5G26860
GO:0070981	L-asparagine biosynthetic process	3	1	0.02	0.01567	50	AT5G65010
GO:0070982	L-asparagine metabolic process	3	1	0.02	0.01567	50	AT5G65010
GO:0080093	regulation of photorespiration	3	1	0.02	0.01567	50	AT2G22780
GO:1903800	positive regulation of miRNA maturation	3	1	0.02	0.01567	50	AT5G19820
GO:2000634	regulation of primary miRNA processing	3	1	0.02	0.01567	50	AT5G19820
GO:2000636	positive regulation of primary miRNA pro...	3	1	0.02	0.01567	50	AT5G19820
GO:2000637	positive regulation of miRNA-mediated ge...	3	1	0.02	0.01567	50	AT5G19820
GO:0009932	cell tip growth	183	4	0.96	0.01593	4.16667	AT1G79500, AT4G12420, AT4G24580, AT5G05620
GO:0002183	cytoplasmic translational initiation	37	2	0.19	0.01616	10.5263	AT3G13920, AT4G18330
GO:0090626	plant epidermis morphogenesis	101	3	0.53	0.01621	5.66038	AT2G20875, AT2G35110, AT5G05620
GO:0055065	metal ion homeostasis	185	4	0.97	0.01651	4.12371	AT1G55730, AT1G68650, AT2G39450, AT3G02850
GO:0048523	negative regulation of cellular process	755	10	3.96	0.01716	2.52525	AT1G01040, AT1G15750, AT1G30500, AT3G03940, AT3G06610, AT3G18524, AT4G15900, AT4G24580, AT4G30950, AT5G40770
GO:0007031	peroxisome organization	39	2	0.2	0.01785	10	AT3G04460, AT3G19720
GO:2000241	regulation of reproductive process	400	6	2.1	0.01911	2.85714	AT1G01040, AT1G10670, AT2G27550, AT3G18524, AT3G44600, AT5G62640
GO:0031647	regulation of protein stability	41	2	0.22	0.01962	9.09091	AT1G61620, AT3G06610
GO:0006635	fatty acid beta-oxidation	42	2	0.22	0.02053	9.09091	AT2G22780, AT3G04460
GO:0016108	tetraterpenoid metabolic process	42	2	0.22	0.02053	9.09091	AT1G06820, AT1G10670
GO:0016116	carotenoid metabolic process	42	2	0.22	0.02053	9.09091	AT1G06820, AT1G10670
GO:0006875	cellular metal ion homeostasis	111	3	0.58	0.02078	5.17241	AT1G55730, AT1G68650, AT2G39450
GO:0006529	asparagine biosynthetic process	4	1	0.02	0.02084	50	AT5G65010
GO:0010042	response to manganese ion	4	1	0.02	0.02084	50	AT2G39450
GO:0010273	detoxification of copper ion	4	1	0.02	0.02084	50	AT1G63440
GO:0015739	sialic acid transport	4	1	0.02	0.02084	50	AT3G59360
GO:0030030	cell projection organization	4	1	0.02	0.02084	50	AT2G35110
GO:0030031	cell projection assembly	4	1	0.02	0.02084	50	AT2G35110
GO:0031648	protein destabilization	4	1	0.02	0.02084	50	AT1G61620
GO:0045128	negative regulation of reciprocal meioti...	4	1	0.02	0.02084	50	AT3G18524
GO:0045793	positive regulation of cell size	4	1	0.02	0.02084	50	AT1G10670
GO:0048832	specification of plant organ number	4	1	0.02	0.02084	50	AT1G24260
GO:0048833	specification of floral organ number	4	1	0.02	0.02084	50	AT1G24260
GO:0060964	regulation of miRNA-mediated gene silenc...	4	1	0.02	0.02084	50	AT5G19820
GO:1903798	regulation of miRNA maturation	4	1	0.02	0.02084	50	AT5G19820
GO:0010016	shoot system morphogenesis	199	4	1.04	0.02097	3.84615	AT1G15750, AT2G20875, AT3G44600, AT5G05620
GO:0006766	vitamin metabolic process	112	3	0.59	0.02127	5.08475	AT1G74910, AT1G78620, AT2G43360
GO:0007030	Golgi organization	43	2	0.23	0.02146	8.69565	AT1G71830, AT3G22845
GO:0072503	cellular divalent inorganic cation homeo...	43	2	0.23	0.02146	8.69565	AT1G55730, AT1G68650
GO:0044242	cellular lipid catabolic process	114	3	0.6	0.02228	5	AT1G27980, AT2G22780, AT3G04460
GO:0044085	cellular component biogenesis	1520	18	7.98	0.02326	2.25564	AT1G01040, AT1G52980, AT1G63780, AT1G79500, AT2G35110, AT2G43460, AT3G05060, AT3G09720, AT3G59540, AT4G14147, AT4G18330, AT4G20280, AT5G04885, AT5G05620, AT5G19820, AT5G26860, AT5G27120, AT5G48520
GO:0009908	flower development	545	8	2.86	0.02387	2.7972	AT1G01040, AT1G10670, AT1G24260, AT1G71830, AT2G27550, AT2G38110, AT3G44600, AT5G62640
GO:1901568	fatty acid derivative metabolic process	46	2	0.24	0.02435	8.33333	AT1G10670, AT1G78620
GO:0071840	cellular component organization or bioge...	3442	31	18.07	0.0247	1.71555	AT1G01040, AT1G06820, AT1G10670, AT1G52980, AT1G63780, AT1G71830, AT1G79500, AT2G35110, AT2G35190, AT2G43460, AT2G45200, AT3G04460, AT3G05060, AT3G09720, AT3G10270, AT3G18524, AT3G19720, AT3G22845, AT3G59540, AT4G14147, AT4G18330, AT4G20280, AT5G04885, AT5G05620, AT5G19820, AT5G26860, AT5G27120, AT5G40770, AT5G48520, AT5G61140, AT5G63110
GO:0000902	cell morphogenesis	426	6	2.24	0.02508	2.67857	AT1G79500, AT2G35110, AT4G12420, AT4G14147, AT4G24580, AT5G05620
GO:0006522	alanine metabolic process	5	1	0.03	0.02598	33.3333	AT1G72330
GO:0006524	alanine catabolic process	5	1	0.03	0.02598	33.3333	AT1G72330
GO:0006528	asparagine metabolic process	5	1	0.03	0.02598	33.3333	AT5G65010
GO:0007229	integrin-mediated signaling pathway	5	1	0.03	0.02598	33.3333	AT2G31800
GO:0009078	pyruvate family amino acid metabolic pro...	5	1	0.03	0.02598	33.3333	AT1G72330
GO:0009080	pyruvate family amino acid catabolic pro...	5	1	0.03	0.02598	33.3333	AT1G72330
GO:0010222	stem vascular tissue pattern formation	5	1	0.03	0.02598	33.3333	AT2G20130
GO:0010338	leaf formation	5	1	0.03	0.02598	33.3333	AT3G44600
GO:0010520	regulation of reciprocal meiotic recombi...	5	1	0.03	0.02598	33.3333	AT3G18524
GO:0031998	regulation of fatty acid beta-oxidation	5	1	0.03	0.02598	33.3333	AT2G22780
GO:0032468	Golgi calcium ion homeostasis	5	1	0.03	0.02598	33.3333	AT1G68650
GO:0032472	Golgi calcium ion transport	5	1	0.03	0.02598	33.3333	AT1G68650
GO:0033306	phytol metabolic process	5	1	0.03	0.02598	33.3333	AT1G78620
GO:0042851	L-alanine metabolic process	5	1	0.03	0.02598	33.3333	AT1G72330
GO:0042853	L-alanine catabolic process	5	1	0.03	0.02598	33.3333	AT1G72330
GO:0043478	pigment accumulation in response to UV l...	5	1	0.03	0.02598	33.3333	AT1G10670
GO:0043479	pigment accumulation in tissues in respo...	5	1	0.03	0.02598	33.3333	AT1G10670
GO:0043480	pigment accumulation in tissues	5	1	0.03	0.02598	33.3333	AT1G10670
GO:0043481	anthocyanin accumulation in tissues in r...	5	1	0.03	0.02598	33.3333	AT1G10670
GO:0045835	negative regulation of meiotic nuclear d...	5	1	0.03	0.02598	33.3333	AT3G18524
GO:0097164	ammonium ion metabolic process	5	1	0.03	0.02598	33.3333	AT5G65010
GO:1990169	stress response to copper ion	5	1	0.03	0.02598	33.3333	AT1G63440
GO:0009062	fatty acid catabolic process	48	2	0.25	0.02636	8	AT2G22780, AT3G04460
GO:0019395	fatty acid oxidation	48	2	0.25	0.02636	8	AT2G22780, AT3G04460
GO:0090567	reproductive shoot system development	558	8	2.93	0.02669	2.73038	AT1G01040, AT1G10670, AT1G24260, AT1G71830, AT2G27550, AT2G38110, AT3G44600, AT5G62640
GO:0006996	organelle organization	1522	15	7.99	0.02684	1.87735	AT1G06820, AT1G71830, AT2G35110, AT2G35190, AT2G45200, AT3G04460, AT3G10270, AT3G18524, AT3G19720, AT3G22845, AT4G14147, AT5G05620, AT5G40770, AT5G48520, AT5G61140
GO:0044255	cellular lipid metabolic process	819	9	4.3	0.02876	2.09302	AT1G06820, AT1G10670, AT1G27980, AT1G78620, AT2G22780, AT2G34770, AT2G38110, AT3G04460, AT4G30950
GO:0009117	nucleotide metabolic process	340	7	1.79	0.02978	3.91061	AT1G10670, AT1G13440, AT1G29900, AT3G54470, AT3G57610, AT4G02120, AT5G13110
GO:0000212	meiotic spindle organization	6	1	0.03	0.0311	33.3333	AT5G05620
GO:0006145	purine nucleobase catabolic process	6	1	0.03	0.0311	33.3333	AT4G34890
GO:0006768	biotin metabolic process	6	1	0.03	0.0311	33.3333	AT2G43360
GO:0006848	pyruvate transport	6	1	0.03	0.0311	33.3333	AT3G19490
GO:0009102	biotin biosynthetic process	6	1	0.03	0.0311	33.3333	AT2G43360
GO:0010306	rhamnogalacturonan II biosynthetic proce...	6	1	0.03	0.0311	33.3333	AT1G79500
GO:0010396	rhamnogalacturonan II metabolic process	6	1	0.03	0.0311	33.3333	AT1G79500
GO:0043473	pigmentation	6	1	0.03	0.0311	33.3333	AT1G10670
GO:0043476	pigment accumulation	6	1	0.03	0.0311	33.3333	AT1G10670
GO:0051447	negative regulation of meiotic cell cycl...	6	1	0.03	0.0311	33.3333	AT3G18524
GO:0071731	response to nitric oxide	6	1	0.03	0.0311	33.3333	AT5G40770
GO:1900370	positive regulation of post-transcriptio...	6	1	0.03	0.0311	33.3333	AT5G19820
GO:1901475	pyruvate transmembrane transport	6	1	0.03	0.0311	33.3333	AT3G19490
GO:1903173	fatty alcohol metabolic process	6	1	0.03	0.0311	33.3333	AT1G78620
GO:1901566	organonitrogen compound biosynthetic pro...	2437	24	12.8	0.03244	1.875	AT1G01040, AT1G09590, AT1G09690, AT1G10670, AT1G22410, AT1G29900, AT1G30000, AT1G57660, AT1G57860, AT2G19940, AT2G31060, AT2G37500, AT2G43360, AT2G43460, AT3G11710, AT3G13920, AT3G51820, AT3G54470, AT3G57610, AT3G59540, AT4G02120, AT4G13430, AT4G18330, AT5G65010
GO:0051239	regulation of multicellular organismal p...	453	6	2.38	0.03249	2.52101	AT1G01040, AT1G10670, AT1G18100, AT2G20875, AT2G27550, AT3G44600
GO:0009260	ribonucleotide biosynthetic process	141	5	0.74	0.03295	6.75676	AT1G10670, AT1G29900, AT3G54470, AT3G57610, AT4G02120
GO:0006906	vesicle fusion	55	2	0.29	0.03389	6.89655	AT2G35190, AT2G45200
GO:0006753	nucleoside phosphate metabolic process	353	7	1.85	0.03426	3.78378	AT1G10670, AT1G13440, AT1G29900, AT3G54470, AT3G57610, AT4G02120, AT5G13110
GO:0008104	protein localization	988	10	5.19	0.03532	1.92678	AT1G10950, AT1G61250, AT2G01970, AT2G35190, AT2G45200, AT3G04460, AT3G22845, AT4G01395, AT4G24550, AT5G19820
GO:0031324	negative regulation of cellular metaboli...	463	6	2.43	0.03556	2.46914	AT1G01040, AT1G15750, AT1G30500, AT3G18524, AT4G15900, AT4G30950
GO:0046390	ribose phosphate biosynthetic process	146	5	0.77	0.03611	6.49351	AT1G10670, AT1G29900, AT3G54470, AT3G57610, AT4G02120
GO:0051258	protein polymerization	57	2	0.3	0.03618	6.66667	AT4G14147, AT5G05620
GO:0006097	glyoxylate cycle	7	1	0.04	0.03619	25	AT2G22780
GO:0006290	pyrimidine dimer repair	7	1	0.04	0.03619	25	AT3G18524
GO:0009447	putrescine catabolic process	7	1	0.04	0.03619	25	AT2G42490
GO:0019243	methylglyoxal catabolic process to D-lac...	7	1	0.04	0.03619	25	AT1G08110
GO:0043066	negative regulation of apoptotic process	7	1	0.04	0.03619	25	AT3G06610
GO:0044210	'de novo' CTP biosynthetic process	7	1	0.04	0.03619	25	AT4G02120
GO:0046320	regulation of fatty acid oxidation	7	1	0.04	0.03619	25	AT2G22780
GO:0060148	positive regulation of post-transcriptio...	7	1	0.04	0.03619	25	AT5G19820
GO:0061087	positive regulation of histone H3-K27 me...	7	1	0.04	0.03619	25	AT3G44600
GO:0080175	phragmoplast microtubule organization	7	1	0.04	0.03619	25	AT5G48520
GO:2000082	regulation of L-ascorbic acid biosynthet...	7	1	0.04	0.03619	25	AT1G74910
GO:2000122	negative regulation of stomatal complex ...	7	1	0.04	0.03619	25	AT2G20875
GO:0009259	ribonucleotide metabolic process	248	6	1.3	0.037	4.61538	AT1G10670, AT1G13440, AT1G29900, AT3G54470, AT3G57610, AT4G02120
GO:0006006	glucose metabolic process	58	2	0.3	0.03735	6.66667	AT1G13440, AT5G13110
GO:0034440	lipid oxidation	58	2	0.3	0.03735	6.66667	AT2G22780, AT3G04460
GO:0021700	developmental maturation	239	4	1.26	0.03746	3.1746	AT1G01040, AT1G71830, AT5G05620, AT5G63110
GO:0006081	cellular aldehyde metabolic process	59	2	0.31	0.03853	6.45161	AT1G08110, AT2G22780
GO:0090174	organelle membrane fusion	59	2	0.31	0.03853	6.45161	AT2G35190, AT2G45200
GO:0043604	amide biosynthetic process	1586	14	8.33	0.03866	1.68067	AT1G01040, AT1G09590, AT1G09690, AT1G10670, AT1G57660, AT1G57860, AT2G31060, AT2G43360, AT2G43460, AT3G11710, AT3G13920, AT3G59540, AT4G18330, AT5G65010
GO:0071705	nitrogen compound transport	1157	12	6.08	0.03883	1.97368	AT1G61250, AT1G80300, AT2G35190, AT2G45200, AT3G04460, AT3G22845, AT3G59360, AT4G01395, AT4G24550, AT5G19820, AT5G40670, AT5G60770
GO:0007389	pattern specification process	212	6	1.11	0.03885	5.40541	AT1G01040, AT1G15750, AT1G24260, AT2G20130, AT2G20875, AT3G44600
GO:0015711	organic anion transport	145	4	0.76	0.03954	5.26316	AT1G80300, AT3G19490, AT3G59360, AT5G40670
GO:0030003	cellular cation homeostasis	143	3	0.75	0.03967	4	AT1G55730, AT1G68650, AT2G39450
GO:0072507	divalent inorganic cation homeostasis	61	2	0.32	0.04093	6.25	AT1G55730, AT1G68650
GO:0010228	vegetative to reproductive phase transit...	246	4	1.29	0.04093	3.10078	AT1G01040, AT2G27550, AT5G62640, AT5G63110
GO:0009909	regulation of flower development	145	3	0.76	0.04106	3.94737	AT1G10670, AT2G27550, AT3G44600
GO:0010358	leaf shaping	8	1	0.04	0.04125	25	AT3G44600
GO:0070920	regulation of production of small RNA in...	8	1	0.04	0.04125	25	AT5G19820
GO:0019693	ribose phosphate metabolic process	257	6	1.35	0.04139	4.44444	AT1G10670, AT1G13440, AT1G29900, AT3G54470, AT3G57610, AT4G02120
GO:0070727	cellular macromolecule localization	1017	10	5.34	0.04167	1.87266	AT1G10950, AT1G61250, AT2G01970, AT2G35190, AT2G45200, AT3G04460, AT3G22845, AT4G01395, AT4G24550, AT5G19820
GO:0055080	cation homeostasis	249	4	1.31	0.04248	3.05344	AT1G55730, AT1G68650, AT2G39450, AT3G02850
GO:0006811	ion transport	790	11	4.15	0.04275	2.6506	AT1G16310, AT1G55730, AT1G63440, AT1G68650, AT1G80300, AT2G39450, AT3G02850, AT3G19490, AT3G59360, AT5G40670, AT5G60770
GO:0046148	pigment biosynthetic process	148	3	0.78	0.0432	3.84615	AT1G06820, AT1G10670, AT3G51820
GO:0007051	spindle organization	63	2	0.33	0.04339	6.06061	AT5G05620, AT5G48520
GO:0022613	ribonucleoprotein complex biogenesis	573	10	3.01	0.04371	3.32226	AT1G01040, AT1G52980, AT1G63780, AT2G43460, AT3G05060, AT3G09720, AT3G59540, AT4G18330, AT5G19820, AT5G27120
GO:0072521	purine-containing compound metabolic pro...	252	4	1.32	0.04405	3.0303	AT1G10670, AT1G13440, AT3G57610, AT4G34890
GO:0015995	chlorophyll biosynthetic process	64	2	0.34	0.04464	5.88235	AT1G10670, AT3G51820
GO:0044282	small molecule catabolic process	265	6	1.39	0.04501	4.31655	AT1G03090, AT1G08110, AT1G72330, AT2G22780, AT2G43400, AT3G04460
GO:0010374	stomatal complex development	65	2	0.34	0.0459	5.88235	AT2G20875, AT5G05620
GO:0006207	'de novo' pyrimidine nucleobase biosynth...	9	1	0.05	0.04629	20	AT3G54470
GO:0006591	ornithine metabolic process	9	1	0.05	0.04629	20	AT2G37500
GO:0006915	apoptotic process	9	1	0.05	0.04629	20	AT3G06610
GO:0042981	regulation of apoptotic process	9	1	0.05	0.04629	20	AT3G06610
GO:0046487	glyoxylate metabolic process	9	1	0.05	0.04629	20	AT2G22780
GO:0051782	negative regulation of cell division	9	1	0.05	0.04629	20	AT5G40770
GO:0090069	regulation of ribosome biogenesis	9	1	0.05	0.04629	20	AT5G19820
GO:0046395	carboxylic acid catabolic process	163	5	0.86	0.04723	5.81395	AT1G03090, AT1G72330, AT2G22780, AT2G43400, AT3G04460
GO:0006873	cellular ion homeostasis	155	3	0.81	0.0484	3.7037	AT1G55730, AT1G68650, AT2G39450
GO:0048831	regulation of shoot system development	155	3	0.81	0.0484	3.7037	AT1G10670, AT2G27550, AT3G44600
GO:0000904	cell morphogenesis involved in different...	260	4	1.37	0.04842	2.91971	AT1G79500, AT2G35110, AT4G24580, AT5G05620
GO:0070588	calcium ion transmembrane transport	67	2	0.35	0.04846	5.71429	AT1G55730, AT1G68650
GO:0098771	inorganic ion homeostasis	262	4	1.38	0.04955	2.89855	AT1G55730, AT1G68650, AT2G39450, AT3G02850

### Sheet: ALL_significant GOs_MF
Gene ontology enrichment of 129 candidate genes. Significant GOs (elimFisher < 0.05) in molecular functions (MF) are presented.
GO.ID	Term	Annotated genes	Significant genes	Expected number of genes	elimFisher	Fold_enrichment	significantGenes
GO:0030515	snoRNA binding	24	3	0.12	0.00021	25	AT1G63780, AT3G05060, AT5G27120
GO:0005524	ATP binding	2414	25	11.82	0.00022	2.11506	AT1G01040, AT1G03090, AT1G10670, AT1G29900, AT1G63440, AT1G71830, AT1G80300, AT2G25140, AT2G25220, AT2G26980, AT2G31800, AT3G02450, AT3G03940, AT3G09720, AT3G10270, AT3G11710, AT3G13920, AT3G18524, AT4G02120, AT4G18465, AT4G19110, AT5G19180, AT5G26860, AT5G61140, AT5G65010
GO:0016887	ATP hydrolysis activity	395	8	1.93	0.00074	4.14508	AT1G63440, AT2G25140, AT3G02450, AT3G09720, AT3G13920, AT4G18465, AT5G26860, AT5G61140
GO:0003724	RNA helicase activity	92	4	0.45	0.00109	8.88889	AT3G09720, AT3G13920, AT4G18465, AT5G61140
GO:0005507	copper ion binding	194	5	0.95	0.00269	5.26316	AT1G13440, AT1G63440, AT2G42490, AT4G12420, AT4G38580
GO:0005525	GTP binding	289	6	1.41	0.00302	4.25532	AT1G52980, AT2G31060, AT3G19720, AT3G57610, AT4G18330, AT5G05620
GO:0003942	N-acetyl-gamma-glutamyl-phosphate reduct...	1	1	0	0.00489	Inf	AT2G19940
GO:0004019	adenylosuccinate synthase activity	1	1	0	0.00489	Inf	AT3G57610
GO:0004076	biotin synthase activity	1	1	0	0.00489	Inf	AT2G43360
GO:0004358	glutamate N-acetyltransferase activity	1	1	0	0.00489	Inf	AT2G37500
GO:0004588	orotate phosphoribosyltransferase activi...	1	1	0	0.00489	Inf	AT3G54470
GO:0004590	orotidine-5'-phosphate decarboxylase act...	1	1	0	0.00489	Inf	AT3G54470
GO:0010486	manganese:proton antiporter activity	1	1	0	0.00489	Inf	AT2G39450
GO:0015184	L-cystine transmembrane transporter acti...	1	1	0	0.00489	Inf	AT5G40670
GO:0046408	chlorophyll synthetase activity	1	1	0	0.00489	Inf	AT3G51820
GO:0046608	carotenoid isomerase activity	1	1	0	0.00489	Inf	AT1G06820
GO:0102655	1-18:1-2-trans-16:1-phosphatidylglycerol...	1	1	0	0.00489	Inf	AT4G30950
GO:0102763	phytyl-P kinase activity	1	1	0	0.00489	Inf	AT1G78620
GO:0102834	1-18:1-2-16:0-monogalactosyldiacylglycer...	1	1	0	0.00489	Inf	AT4G30950
GO:0102836	1-18:1-2-16:1-monogalactosyldiacylglycer...	1	1	0	0.00489	Inf	AT4G30950
GO:0102838	1-18:1-2-16:2-monogalactosyldiacylglycer...	1	1	0	0.00489	Inf	AT4G30950
GO:0102841	1-18:1-2-16:2-monogalactosyldiacylglycer...	1	1	0	0.00489	Inf	AT4G30950
GO:0102844	1-18:2-2-16:1-monogalactosyldiacylglycer...	1	1	0	0.00489	Inf	AT4G30950
GO:0102850	1-18:1-2-16:0-phosphatidylglycerol omega...	1	1	0	0.00489	Inf	AT4G30950
GO:0102873	1-18:1-2-16:0-digalactosyldiacylglycerol...	1	1	0	0.00489	Inf	AT4G30950
GO:0050661	NADP binding	77	3	0.38	0.00642	7.89474	AT1G13440, AT2G19940, AT5G13110
GO:0005198	structural molecule activity	587	8	2.87	0.00829	2.78746	AT1G09590, AT1G09690, AT1G52740, AT1G57660, AT1G57860, AT2G43460, AT3G59540, AT5G05620
GO:0015075	ion transmembrane transporter activity	611	10	2.99	0.00923	3.34448	AT1G16310, AT1G55730, AT1G63440, AT1G68650, AT1G80300, AT2G39450, AT3G02850, AT3G19490, AT5G40670, AT5G60770
GO:0004088	carbamoyl-phosphate synthase (glutamine-...	2	1	0.01	0.00977	100	AT1G29900
GO:0004485	methylcrotonoyl-CoA carboxylase activity	2	1	0.01	0.00977	100	AT1G03090
GO:0004854	xanthine dehydrogenase activity	2	1	0.01	0.00977	100	AT4G34890
GO:0008117	sphinganine-1-phosphate aldolase activit...	2	1	0.01	0.00977	100	AT1G27980
GO:0008676	3-deoxy-8-phosphooctulonate synthase act...	2	1	0.01	0.00977	100	AT1G79500
GO:0010276	phytol kinase activity	2	1	0.01	0.00977	100	AT1G78620
GO:0046870	cadmium ion binding	2	1	0.01	0.00977	100	AT4G38580
GO:0102419	sn-2-glycerol-3-phosphate omega-OH-C22:0...	2	1	0.01	0.00977	100	AT2G38110
GO:0102771	sphingolipid very long chain fatty acid ...	2	1	0.01	0.00977	100	AT2G34770
GO:0051536	iron-sulfur cluster binding	170	4	0.83	0.00982	4.81928	AT2G43360, AT2G43400, AT4G13430, AT4G34890
GO:0051539	4 iron, 4 sulfur cluster binding	99	3	0.48	0.01275	6.25	AT2G43360, AT2G43400, AT4G13430
GO:0004176	ATP-dependent peptidase activity	37	2	0.18	0.01415	11.1111	AT3G02450, AT5G26860
GO:0003849	3-deoxy-7-phosphoheptulonate synthase ac...	3	1	0.01	0.01461	100	AT1G22410
GO:0004042	acetyl-CoA:L-glutamate N-acetyltransfera...	3	1	0.01	0.01461	100	AT2G37500
GO:0004174	electron-transferring-flavoprotein dehyd...	3	1	0.01	0.01461	100	AT2G43400
GO:0004824	lysine-tRNA ligase activity	3	1	0.01	0.01461	100	AT3G11710
GO:0019781	NEDD8 activating enzyme activity	3	1	0.01	0.01461	100	AT5G19180
GO:0032791	lead ion binding	3	1	0.01	0.01461	100	AT4G38580
GO:0042134	rRNA primary transcript binding	3	1	0.01	0.01461	100	AT1G63780
GO:0050486	intramolecular transferase activity, tra...	3	1	0.01	0.01461	100	AT4G13430
GO:0050833	pyruvate transmembrane transporter activ...	3	1	0.01	0.01461	100	AT3G19490
GO:0070401	NADP+ binding	3	1	0.01	0.01461	100	AT2G19940
GO:0080132	fatty acid alpha-hydroxylase activity	3	1	0.01	0.01461	100	AT2G34770
GO:0103045	methione N-acyltransferase activity	3	1	0.01	0.01461	100	AT2G37500
GO:0140581	P-type monovalent copper transporter act...	3	1	0.01	0.01461	100	AT1G63440
GO:0017111	ribonucleoside triphosphate phosphatase ...	609	12	2.98	0.01759	4.02685	AT1G52980, AT1G63440, AT2G25140, AT2G31060, AT3G02450, AT3G09720, AT3G13920, AT3G19720, AT4G18330, AT4G18465, AT5G26860, AT5G61140
GO:0008422	beta-glucosidase activity	112	3	0.55	0.0177	5.45455	AT1G11820, AT2G01630, AT5G04885
GO:0003735	structural constituent of ribosome	423	6	2.07	0.01791	2.89855	AT1G09590, AT1G09690, AT1G57660, AT1G57860, AT2G43460, AT3G59540
GO:0000049	tRNA binding	42	2	0.21	0.018	9.52381	AT3G11710, AT4G18330
GO:0003861	3-isopropylmalate dehydratase activity	4	1	0.02	0.01944	50	AT4G13430
GO:0004066	asparagine synthase (glutamine-hydrolyzi...	4	1	0.02	0.01944	50	AT5G65010
GO:0004462	lactoylglutathione lyase activity	4	1	0.02	0.01944	50	AT1G08110
GO:0015136	sialic acid transmembrane transporter ac...	4	1	0.02	0.01944	50	AT3G59360
GO:0046873	metal ion transmembrane transporter acti...	212	5	1.04	0.0196	4.80769	AT1G55730, AT1G63440, AT1G68650, AT2G39450, AT3G02850
GO:0003924	GTPase activity	213	4	1.04	0.0208	3.84615	AT1G52980, AT2G31060, AT3G19720, AT4G18330
GO:0015926	glucosidase activity	125	3	0.61	0.02358	4.91803	AT1G11820, AT2G01630, AT5G04885
GO:0005484	SNAP receptor activity	49	2	0.24	0.02405	8.33333	AT2G35190, AT2G45200
GO:0003878	ATP citrate synthase activity	5	1	0.02	0.02424	50	AT1G10670
GO:0003883	CTP synthase activity	5	1	0.02	0.02424	50	AT4G02120
GO:0004021	L-alanine:2-oxoglutarate aminotransferas...	5	1	0.02	0.02424	50	AT1G72330
GO:0004571	mannosyl-oligosaccharide 1,2-alpha-manno...	5	1	0.02	0.02424	50	AT1G30000
GO:0016649	oxidoreductase activity, acting on the C...	5	1	0.02	0.02424	50	AT2G43400
GO:0047635	alanine-oxo-acid transaminase activity	5	1	0.02	0.02424	50	AT1G72330
GO:0042973	glucan endo-1,3-beta-D-glucosidase activ...	51	2	0.25	0.02591	8	AT1G11820, AT2G01630
GO:0004345	glucose-6-phosphate dehydrogenase activi...	6	1	0.03	0.02901	33.3333	AT5G13110
GO:0008022	protein C-terminus binding	6	1	0.03	0.02901	33.3333	AT3G04460
GO:0015924	mannosyl-oligosaccharide mannosidase act...	6	1	0.03	0.02901	33.3333	AT1G30000
GO:0008094	ATP-dependent activity, acting on DNA	136	3	0.67	0.02929	4.47761	AT3G10270, AT3G18524, AT5G61140
GO:0046982	protein heterodimerization activity	138	3	0.68	0.03039	4.41176	AT1G52740, AT4G20280, AT5G19180
GO:0004365	glyceraldehyde-3-phosphate dehydrogenase...	7	1	0.03	0.03377	33.3333	AT1G13440
GO:0015271	outward rectifier potassium channel acti...	7	1	0.03	0.03377	33.3333	AT3G02850
GO:0015368	calcium:cation antiporter activity	7	1	0.03	0.03377	33.3333	AT1G55730
GO:0015369	calcium:proton antiporter activity	7	1	0.03	0.03377	33.3333	AT1G55730
GO:0043891	glyceraldehyde-3-phosphate dehydrogenase...	7	1	0.03	0.03377	33.3333	AT1G13440
GO:0003755	peptidyl-prolyl cis-trans isomerase acti...	62	2	0.3	0.03712	6.66667	AT3G44600, AT3G55520
GO:0005471	ATP:ADP antiporter activity	8	1	0.04	0.0385	25	AT1G80300
GO:0003746	translation elongation factor activity	65	2	0.32	0.04045	6.25	AT2G31060, AT4G18330
GO:0051537	2 iron, 2 sulfur cluster binding	65	2	0.32	0.04045	6.25	AT2G43360, AT4G34890
GO:0016462	pyrophosphatase activity	675	12	3.3	0.0413	3.63636	AT1G52980, AT1G63440, AT2G25140, AT2G31060, AT3G02450, AT3G09720, AT3G13920, AT3G19720, AT4G18330, AT4G18465, AT5G26860, AT5G61140
GO:0016859	cis-trans isomerase activity	68	3	0.33	0.04206	9.09091	AT1G06820, AT3G44600, AT3G55520
GO:0015085	calcium ion transmembrane transporter ac...	67	2	0.33	0.04273	6.06061	AT1G55730, AT1G68650
GO:0004559	alpha-mannosidase activity	9	1	0.04	0.04321	25	AT1G30000
GO:0052593	tryptamine:oxygen oxidoreductase (deamin...	9	1	0.04	0.04321	25	AT2G42490
GO:0052594	aminoacetone:oxygen oxidoreductase(deami...	9	1	0.04	0.04321	25	AT2G42490
GO:0052595	aliphatic amine oxidase activity	9	1	0.04	0.04321	25	AT2G42490
GO:0052596	phenethylamine:oxygen oxidoreductase (de...	9	1	0.04	0.04321	25	AT2G42490
GO:0090447	glycerol-3-phosphate 2-O-acyltransferase...	9	1	0.04	0.04321	25	AT2G38110
GO:0016879	ligase activity, forming carbon-nitrogen...	72	4	0.35	0.04365	11.4286	AT1G29900, AT3G57610, AT4G02120, AT5G65010
GO:0016818	hydrolase activity, acting on acid anhyd...	683	12	3.34	0.045	3.59281	AT1G52980, AT1G63440, AT2G25140, AT2G31060, AT3G02450, AT3G09720, AT3G13920, AT3G19720, AT4G18330, AT4G18465, AT5G26860, AT5G61140
GO:0016817	hydrolase activity, acting on acid anhyd...	688	12	3.37	0.0474	3.56083	AT1G52980, AT1G63440, AT2G25140, AT2G31060, AT3G02450, AT3G09720, AT3G13920, AT3G19720, AT4G18330, AT4G18465, AT5G26860, AT5G61140
GO:0016853	isomerase activity	281	5	1.38	0.04767	3.62319	AT1G06820, AT3G10270, AT3G44600, AT3G55520, AT4G13430
GO:0046915	transition metal ion transmembrane trans...	73	3	0.36	0.04787	8.33333	AT1G63440, AT1G68650, AT2G39450
GO:0030060	L-malate dehydrogenase activity	10	1	0.05	0.04789	20	AT2G22780
GO:0016874	ligase activity	293	7	1.43	0.04919	4.8951	AT1G03090, AT1G29900, AT3G11710, AT3G57610, AT4G02120, AT5G19180, AT5G65010

### Sheet: Selection_BP_MF
Gene ontology enrichment of 129 candidate genes. Significant GOs (elimFisher < 0.05) in biological processes (BP) and molecular functions (MF) with less than 500 annotated genes and more than 1 annotated gene are presented.
GO.ID	Term	Annotated genes	Significant genes	Expected number of genes	elimFisher	Fold_enrichment	significantGenes	Source	Subset_plot	Note
GO:0044205	'de novo' UMP biosynthetic process	6	2	0.03	4e-04	66.6667	AT1G29900, AT3G54470	BP	no
GO:0006552	leucine catabolic process	7	2	0.04	0.00056	50	AT1G03090, AT2G43400	BP	no
GO:0045116	protein neddylation	10	2	0.05	0.0012	40	AT1G15860, AT5G19180	BP	no
GO:0031053	primary miRNA processing	11	2	0.06	0.00146	33.3333	AT1G01040, AT5G19820	BP	no
GO:0006541	glutamine metabolic process	46	3	0.24	0.00182	12.5	AT1G29900, AT4G02120, AT5G65010	BP	no
GO:0019856	pyrimidine nucleobase biosynthetic proce...	15	2	0.08	0.00275	25	AT3G54470, AT4G02120	BP	no
GO:0046364	monosaccharide biosynthetic process	59	3	0.31	0.00371	9.67742	AT1G13440, AT1G74910, AT1G79500	BP	no
GO:0090698	post-embryonic plant morphogenesis	201	6	1.06	0.00399	5.66038	AT1G01040, AT1G24260, AT2G20875, AT2G42490, AT3G44600, AT5G05620	BP	no
GO:0000911	cytokinesis by cell plate formation	62	3	0.33	0.00426	9.09091	AT1G01040, AT2G35190, AT5G05620	BP	no
GO:0005507	copper ion binding	194	5	0.95	0.00269	5.26316	AT1G13440, AT1G63440, AT2G42490, AT4G12420, AT4G38580	MF	yes
GO:0006753	nucleoside phosphate metabolic process	353	7	1.85	0.03426	3.78378	AT1G10670, AT1G13440, AT1G29900, AT3G54470, AT3G57610, AT4G02120, AT5G13110	BP	no
GO:0042254	ribosome biogenesis	418	7	2.19	0.00662	3.19635	AT1G01040, AT1G52980, AT1G63780, AT3G05060, AT3G09720, AT5G19820, AT5G27120	BP	no
GO:0006873	intracellular monoatomic ion homeostasis	155	3	0.81	0.0484	3.7037	AT1G55730, AT1G68650, AT2G39450	BP	yes
GO:0009790	embryo development	441	7	2.32	0.00876	3.01724	AT1G01040, AT1G10670, AT1G15750, AT1G71830, AT3G04460, AT4G15900, AT5G63110	BP	no
GO:0042180	cellular ketone metabolic process	154	4	0.81	0.00891	4.93827	AT1G08110, AT1G74910, AT1G78620, AT2G22780	BP	no
GO:0048580	regulation of post-embryonic development	347	6	1.82	0.01011	3.2967	AT1G01040, AT1G10670, AT1G18100, AT2G20875, AT2G27550, AT3G44600	BP	no
GO:0045010	actin nucleation	32	2	0.17	0.01224	11.7647	AT2G35110, AT4G14147	BP	no
GO:2000026	regulation of multicellular organismal d...	362	6	1.9	0.01226	3.15789	AT1G01040, AT1G10670, AT1G18100, AT2G20875, AT2G27550, AT3G44600	BP	no
GO:0006874	cellular calcium ion homeostasis	34	2	0.18	0.01375	11.1111	AT1G55730, AT1G68650	BP	yes	child term of GO:0055074
GO:0016109	tetraterpenoid biosynthetic process	33	2	0.17	0.01298	11.7647	AT1G06820, AT1G10670	BP	no
GO:0016117	carotenoid biosynthetic process	33	2	0.17	0.01298	11.7647	AT1G06820, AT1G10670	BP	no
GO:0072330	monocarboxylic acid biosynthetic process	266	5	1.4	0.01328	3.57143	AT1G10670, AT2G34770, AT2G43360, AT4G30950, AT5G40770	BP	no
GO:0006875	cellular metal ion homeostasis	111	3	0.58	0.02078	5.17241	AT1G55730, AT1G68650, AT2G39450	BP	yes	child term of GO:0030003
GO:0009110	vitamin biosynthetic process	98	3	0.51	0.01496	5.88235	AT1G74910, AT1G78620, AT2G43360	BP	no
GO:0009932	cell tip growth	183	4	0.96	0.01593	4.16667	AT1G79500, AT4G12420, AT4G24580, AT5G05620	BP	yes
GO:0006631	fatty acid metabolic process	277	5	1.45	0.01557	3.44828	AT1G10670, AT2G22780, AT2G34770, AT3G04460, AT4G30950	BP	no
GO:0010051	xylem and phloem pattern formation	67	3	0.35	0.0053	8.57143	AT1G15750, AT2G20130, AT3G44600	BP	no
GO:0002183	cytoplasmic translational initiation	37	2	0.19	0.01616	10.5263	AT3G13920, AT4G18330	BP	no
GO:0090626	plant epidermis morphogenesis	101	3	0.53	0.01621	5.66038	AT2G20875, AT2G35110, AT5G05620	BP	no
GO:0010103	stomatal complex morphogenesis	33	2	0.17	0.01298	11.7647	AT2G20875, AT5G05620	BP	yes	child term of GO:0010103
GO:0007031	peroxisome organization	39	2	0.2	0.01785	10	AT3G04460, AT3G19720	BP	no
GO:2000241	regulation of reproductive process	400	6	2.1	0.01911	2.85714	AT1G01040, AT1G10670, AT2G27550, AT3G18524, AT3G44600, AT5G62640	BP	no
GO:0031647	regulation of protein stability	41	2	0.22	0.01962	9.09091	AT1G61620, AT3G06610	BP	no
GO:0006635	fatty acid beta-oxidation	42	2	0.22	0.02053	9.09091	AT2G22780, AT3G04460	BP	no
GO:0016108	tetraterpenoid metabolic process	42	2	0.22	0.02053	9.09091	AT1G06820, AT1G10670	BP	no
GO:0016116	carotenoid metabolic process	42	2	0.22	0.02053	9.09091	AT1G06820, AT1G10670	BP	no
GO:0010374	stomatal complex development	65	2	0.34	0.0459	5.88235	AT2G20875, AT5G05620	BP	yes
GO:0010016	shoot system morphogenesis	199	4	1.04	0.02097	3.84615	AT1G15750, AT2G20875, AT3G44600, AT5G05620	BP	no
GO:0006766	vitamin metabolic process	112	3	0.59	0.02127	5.08475	AT1G74910, AT1G78620, AT2G43360	BP	no
GO:0007030	Golgi organization	43	2	0.23	0.02146	8.69565	AT1G71830, AT3G22845	BP	no
GO:0015085	calcium ion transmembrane transporter ac...	67	2	0.33	0.04273	6.06061	AT1G55730, AT1G68650	MF	yes	child term of GO:0070588
GO:0044242	cellular lipid catabolic process	114	3	0.6	0.02228	5	AT1G27980, AT2G22780, AT3G04460	BP	no
GO:1901568	fatty acid derivative metabolic process	46	2	0.24	0.02435	8.33333	AT1G10670, AT1G78620	BP	no
GO:0000902	cell morphogenesis	426	6	2.24	0.02508	2.67857	AT1G79500, AT2G35110, AT4G12420, AT4G14147, AT4G24580, AT5G05620	BP	no
GO:0009062	fatty acid catabolic process	48	2	0.25	0.02636	8	AT2G22780, AT3G04460	BP	no
GO:0019395	fatty acid oxidation	48	2	0.25	0.02636	8	AT2G22780, AT3G04460	BP	no
GO:0009117	nucleotide metabolic process	340	7	1.79	0.02978	3.91061	AT1G10670, AT1G13440, AT1G29900, AT3G54470, AT3G57610, AT4G02120, AT5G13110	BP	no
GO:0051239	regulation of multicellular organismal p...	453	6	2.38	0.03249	2.52101	AT1G01040, AT1G10670, AT1G18100, AT2G20875, AT2G27550, AT3G44600	BP	no
GO:0009260	ribonucleotide biosynthetic process	141	5	0.74	0.03295	6.75676	AT1G10670, AT1G29900, AT3G54470, AT3G57610, AT4G02120	BP	no
GO:0006906	vesicle fusion	55	2	0.29	0.03389	6.89655	AT2G35190, AT2G45200	BP	no
GO:0015711	organic anion transport	145	4	0.76	0.03954	5.26316	AT1G80300, AT3G19490, AT3G59360, AT5G40670	BP	yes
GO:0031324	negative regulation of cellular metaboli...	463	6	2.43	0.03556	2.46914	AT1G01040, AT1G15750, AT1G30500, AT3G18524, AT4G15900, AT4G30950	BP	no
GO:0046390	ribose phosphate biosynthetic process	146	5	0.77	0.03611	6.49351	AT1G10670, AT1G29900, AT3G54470, AT3G57610, AT4G02120	BP	no
GO:0051258	protein polymerization	57	2	0.3	0.03618	6.66667	AT4G14147, AT5G05620	BP	no
GO:0009259	ribonucleotide metabolic process	248	6	1.3	0.037	4.61538	AT1G10670, AT1G13440, AT1G29900, AT3G54470, AT3G57610, AT4G02120	BP	no
GO:0006006	glucose metabolic process	58	2	0.3	0.03735	6.66667	AT1G13440, AT5G13110	BP	no
GO:0034440	lipid oxidation	58	2	0.3	0.03735	6.66667	AT2G22780, AT3G04460	BP	no
GO:0021700	developmental maturation	239	4	1.26	0.03746	3.1746	AT1G01040, AT1G71830, AT5G05620, AT5G63110	BP	no
GO:0006081	cellular aldehyde metabolic process	59	2	0.31	0.03853	6.45161	AT1G08110, AT2G22780	BP	no
GO:0090174	organelle membrane fusion	59	2	0.31	0.03853	6.45161	AT2G35190, AT2G45200	BP	no
GO:0007389	pattern specification process	212	6	1.11	0.03885	5.40541	AT1G01040, AT1G15750, AT1G24260, AT2G20130, AT2G20875, AT3G44600	BP	no
GO:0030003	intracellular monoatomic cation homeostasis	143	3	0.75	0.03967	4	AT1G55730, AT1G68650, AT2G39450	BP	yes	child term of GO:0006873
GO:0046688	response to copper ion	20	2	0.11	0.00488	18.1818	AT1G63440, AT2G39450	BP	yes
GO:0046873	metal ion transmembrane transporter activity	212	5	1.04	0.0196	4.80769	AT1G55730, AT1G63440, AT1G68650, AT2G39450, AT3G02850	MF	yes
GO:0010228	vegetative to reproductive phase transit...	246	4	1.29	0.04093	3.10078	AT1G01040, AT2G27550, AT5G62640, AT5G63110	BP	no
GO:0009909	regulation of flower development	145	3	0.76	0.04106	3.94737	AT1G10670, AT2G27550, AT3G44600	BP	no
GO:0019693	ribose phosphate metabolic process	257	6	1.35	0.04139	4.44444	AT1G10670, AT1G13440, AT1G29900, AT3G54470, AT3G57610, AT4G02120	BP	no
GO:0046915	transition metal ion transmembrane trans...	73	3	0.36	0.04787	8.33333	AT1G63440, AT1G68650, AT2G39450	MF	yes	child term of GO:0046873
GO:0046148	pigment biosynthetic process	148	3	0.78	0.0432	3.84615	AT1G06820, AT1G10670, AT3G51820	BP	no
GO:0007051	spindle organization	63	2	0.33	0.04339	6.06061	AT5G05620, AT5G48520	BP	no
GO:0072521	purine-containing compound metabolic pro...	252	4	1.32	0.04405	3.0303	AT1G10670, AT1G13440, AT3G57610, AT4G34890	BP	no
GO:0015995	chlorophyll biosynthetic process	64	2	0.34	0.04464	5.88235	AT1G10670, AT3G51820	BP	no
GO:0044282	small molecule catabolic process	265	6	1.39	0.04501	4.31655	AT1G03090, AT1G08110, AT1G72330, AT2G22780, AT2G43400, AT3G04460	BP	no
GO:0051536	iron-sulfur cluster binding	170	4	0.83	0.00982	4.81928	AT2G43360, AT2G43400, AT4G13430, AT4G34890	MF	yes
GO:0046395	carboxylic acid catabolic process	163	5	0.86	0.04723	5.81395	AT1G03090, AT1G72330, AT2G22780, AT2G43400, AT3G04460	BP	no
GO:0051537	2 iron, 2 sulfur cluster binding	65	2	0.32	0.04045	6.25	AT2G43360, AT4G34890	MF	yes	child term of GO:0051536
GO:0048831	regulation of shoot system development	155	3	0.81	0.0484	3.7037	AT1G10670, AT2G27550, AT3G44600	BP	no
GO:0000904	cell morphogenesis involved in different...	260	4	1.37	0.04842	2.91971	AT1G79500, AT2G35110, AT4G24580, AT5G05620	BP	no
GO:0051539	4 iron, 4 sulfur cluster binding	99	3	0.48	0.01275	6.25	AT2G43360, AT2G43400, AT4G13430	MF	yes	child term of GO:0051536
GO:0055065	metal ion homeostasis	185	4	0.97	0.01651	4.12371	AT1G55730, AT1G68650, AT2G39450, AT3G02850	BP	yes	child term of GO:0006873
GO:0030515	snoRNA binding	24	3	0.12	0.00021	25	AT1G63780, AT3G05060, AT5G27120	MF	no
GO:0016887	ATP hydrolysis activity	395	8	1.93	0.00074	4.14508	AT1G63440, AT2G25140, AT3G02450, AT3G09720, AT3G13920, AT4G18465, AT5G26860, AT5G61140	MF	no
GO:0003724	RNA helicase activity	92	4	0.45	0.00109	8.88889	AT3G09720, AT3G13920, AT4G18465, AT5G61140	MF	no
GO:0055074	calcium ion homeostasis	36	2	0.19	0.01533	10.5263	AT1G55730, AT1G68650	BP	yes	child term of GO:0055080 and GO:0098771
GO:0005525	GTP binding	289	6	1.41	0.00302	4.25532	AT1G52980, AT2G31060, AT3G19720, AT3G57610, AT4G18330, AT5G05620	MF	no
GO:0050661	NADP binding	77	3	0.38	0.00642	7.89474	AT1G13440, AT2G19940, AT5G13110	MF	no
GO:0055080	monoatomic cation homeostasis	249	4	1.31	0.04248	3.05344	AT1G55730, AT1G68650, AT2G39450, AT3G02850	BP	yes
GO:0070588	calcium ion transmembrane transport	67	2	0.35	0.04846	5.71429	AT1G55730, AT1G68650	BP	yes
GO:0004176	ATP-dependent peptidase activity	37	2	0.18	0.01415	11.1111	AT3G02450, AT5G26860	MF	no
GO:0008422	beta-glucosidase activity	112	3	0.55	0.0177	5.45455	AT1G11820, AT2G01630, AT5G04885	MF	no
GO:0003735	structural constituent of ribosome	423	6	2.07	0.01791	2.89855	AT1G09590, AT1G09690, AT1G57660, AT1G57860, AT2G43460, AT3G59540	MF	no
GO:0000049	tRNA binding	42	2	0.21	0.018	9.52381	AT3G11710, AT4G18330	MF	no
GO:0071421	manganese ion transmembrane transport	26	2	0.14	0.00818	14.2857	AT1G68650, AT2G39450	BP	yes
GO:0003924	GTPase activity	213	4	1.04	0.0208	3.84615	AT1G52980, AT2G31060, AT3G19720, AT4G18330	MF	no
GO:0015926	glucosidase activity	125	3	0.61	0.02358	4.91803	AT1G11820, AT2G01630, AT5G04885	MF	no
GO:0005484	SNAP receptor activity	49	2	0.24	0.02405	8.33333	AT2G35190, AT2G45200	MF	no
GO:0042973	glucan endo-1,3-beta-D-glucosidase activ...	51	2	0.25	0.02591	8	AT1G11820, AT2G01630	MF	no
GO:0008094	ATP-dependent activity, acting on DNA	136	3	0.67	0.02929	4.47761	AT3G10270, AT3G18524, AT5G61140	MF	no
GO:0046982	protein heterodimerization activity	138	3	0.68	0.03039	4.41176	AT1G52740, AT4G20280, AT5G19180	MF	no
GO:0003755	peptidyl-prolyl cis-trans isomerase acti...	62	2	0.3	0.03712	6.66667	AT3G44600, AT3G55520	MF	no
GO:0003746	translation elongation factor activity	65	2	0.32	0.04045	6.25	AT2G31060, AT4G18330	MF	no
GO:0072503	cellular divalent inorganic cation homeo...	43	2	0.23	0.02146	8.69565	AT1G55730, AT1G68650	BP	no
GO:0016859	cis-trans isomerase activity	68	3	0.33	0.04206	9.09091	AT1G06820, AT3G44600, AT3G55520	MF	no
GO:0072507	divalent inorganic cation homeostasis	61	2	0.32	0.04093	6.25	AT1G55730, AT1G68650	BP	yes	child term of GO:0055080
GO:0016879	ligase activity, forming carbon-nitrogen...	72	4	0.35	0.04365	11.4286	AT1G29900, AT3G57610, AT4G02120, AT5G65010	MF	no
GO:0016853	isomerase activity	281	5	1.38	0.04767	3.62319	AT1G06820, AT3G10270, AT3G44600, AT3G55520, AT4G13430	MF	no
GO:0098771	inorganic ion homeostasis	262	4	1.38	0.04955	2.89855	AT1G55730, AT1G68650, AT2G39450, AT3G02850	BP	yes
GO:0016874	ligase activity	293	7	1.43	0.04919	4.8951	AT1G03090, AT1G29900, AT3G11710, AT3G57610, AT4G02120, AT5G19180, AT5G65010	MF	no
