## Supplementary material for "Soil heterogeneity and pleiotropy contribute to polygenic soil adaptation during postglacial range expansion in an alpine plant": DataS8.xlsx

### Sheet: Centrality
Data S8: Proxies for pleiotropy of candidate genes.
Gene_ID	node_betweenness	node_strength	node_degree	node_closeness
AT1G01040	23201.4	2443.24	763	1.00544e-05
AT1G03090	14428.2	1282.12	339	9.40624e-06
AT1G06820	43709.7	2333.83	752	9.93528e-06
AT1G08110	46374.7	2005.29	638	1.00102e-05
AT1G09590	4889.17	1984.82	540	9.01257e-06
AT1G09690	8668.17	3584.33	781	9.46785e-06
AT1G10670	29875.6	2795.16	881	1.02173e-05
AT1G10950	24973.3	3671.12	1072	1.01446e-05
AT1G11820	32805.2	1145.96	402	9.77675e-06
AT1G11910	56108.6	2535.06	802	1.02359e-05
AT1G13440	38948.3	1750.63	546	9.86636e-06
AT1G15750	20858.5	2382.58	747	1.00325e-05
AT1G15860	25044.5	2636.33	839	1.00749e-05
AT1G16310	24500.3	711.722	239	8.81655e-06
AT1G18100	46445.8	426.957	146	7.95446e-06
AT1G20200	37617.6	3845.11	1107	1.01909e-05
AT1G22410	49883.7	1211.05	353	9.70918e-06
AT1G24260	10188	302.475	90	7.77803e-06
AT1G27980	29689.2	866.213	299	9.53864e-06
AT1G29900	33695.2	4239.8	1198	9.95434e-06
AT1G30000	42460.4	3468.19	1076	1.02064e-05
AT1G30500	29372.5	716.368	245	9.60068e-06
AT1G43900	23077.1	1299.47	457	9.88938e-06
AT1G47640	20583.4	3171.5	983	9.9595e-06
AT1G52740	37459.5	3295.17	966	1.01439e-05
AT1G52980	17515.7	2871.37	818	9.57712e-06
AT1G55730	19584.1	1832.79	628	9.92479e-06
AT1G56450	35297.4	4178.41	1193	1.01631e-05
AT1G57540	19736.2	2356.09	748	9.8727e-06
AT1G57660	3024.33	1415.98	396	8.69772e-06
AT1G57860	6412.67	1010.68	331	8.78678e-06
AT1G61250	22548	2655.25	841	1.00475e-05
AT1G61620	29733.3	3582.12	1100	1.01099e-05
AT1G63440	44405.7	540.452	191	9.19697e-06
AT1G63780	7478.07	4372.03	1047	9.48844e-06
AT1G68650	7851.5	800.459	212	9.19242e-06
AT1G71830	37855.3	1284.14	423	9.54134e-06
AT1G72330	25633	816.836	277	9.54658e-06
AT1G74910	45125.2	1336.18	459	9.9203e-06
AT1G78620	47122.4	2026.45	666	9.99028e-06
AT1G79500	25149.8	1659.47	541	9.90905e-06
AT1G80300	25486.3	1059.59	362	9.79733e-06
AT2G01630	31932.9	1381.48	478	1.00379e-05
AT2G01970	25907.9	3836.07	1097	1.02033e-05
AT2G07360	18653.4	4123.49	1133	1.0084e-05
AT2G15240	31487.6	3388.85	1030	1.01362e-05
AT2G17930	11018.7	4031.94	964	1.00842e-05
AT2G19940	21614	2362.39	712	9.83513e-06
AT2G20130	25837.2	2880.04	937	1.00929e-05
AT2G22780	29800.9	2204.87	664	9.95407e-06
AT2G25140	11882.5	1049.77	264	9.25563e-06
AT2G25220	16552	559.915	190	8.96244e-06
AT2G26980	6846.5	768.251	224	9.33097e-06
AT2G27550	9385	371.158	122	8.03684e-06
AT2G27680	4562	3017.21	767	9.26955e-06
AT2G31060	9788.4	3907.19	922	9.47114e-06
AT2G31800	40561.8	1309.67	445	9.72328e-06
AT2G34770	15440.6	1607.63	470	9.79431e-06
AT2G35110	45076.5	3824.08	1093	1.03358e-05
AT2G35190	36343	2604.32	776	9.97481e-06
AT2G37500	32209.7	2712.19	835	9.87744e-06
AT2G38110	21760	696.366	202	8.44804e-06
AT2G38770	25265.5	4266.68	1197	9.86938e-06
AT2G39450	25608.7	1015.8	350	9.82426e-06
AT2G42490	30088.5	1221.18	431	9.9088e-06
AT2G43360	26919.7	1611.08	500	9.8718e-06
AT2G43400	27204.2	1248.91	395	9.70319e-06
AT2G43460	5935.33	3451.93	731	9.39098e-06
AT2G45200	26893	3657.77	1123	1.01866e-05
AT3G02450	19096.2	3019.88	829	9.77011e-06
AT3G02850	7792.67	358.623	110	8.096e-06
AT3G03940	25001	3438.8	1067	1.01448e-05
AT3G04460	38432.6	1770.73	615	1.00128e-05
AT3G05060	4028.73	4550.2	1006	9.35193e-06
AT3G05940	40481.4	1677.49	584	1.00177e-05
AT3G06610	23214.6	3812.72	1124	9.86835e-06
AT3G09720	5616.33	4406.21	1007	9.41212e-06
AT3G10270	43711.1	3069.91	929	9.99112e-06
AT3G11710	16778.5	4201.77	1139	9.81196e-06
AT3G13920	16499	3450.33	974	9.85689e-06
AT3G17210	45136.1	1585.74	523	9.82015e-06
AT3G18524	29349.1	2113.55	636	9.42596e-06
AT3G19490	49804.3	2412.25	779	1.00691e-05
AT3G19720	32925.2	1004.09	333	9.69963e-06
AT3G21215	30963.3	2858.98	875	1.01612e-05
AT3G22845	39452	3365.35	1039	1.0157e-05
AT3G44600	23483.2	2606.5	847	9.7137e-06
AT3G51820	8479.17	2312.53	646	9.22238e-06
AT3G54470	21899.7	3846.73	1022	9.7205e-06
AT3G55520	22288.7	1694.5	580	9.94514e-06
AT3G56650	6982.5	2229.06	615	9.14497e-06
AT3G57610	37523.6	4193.7	1178	9.91509e-06
AT3G59360	25343	3327.14	1017	1.01037e-05
AT3G59540	4560.23	3548.31	734	9.35897e-06
AT4G02120	33497	1280.51	445	9.95765e-06
AT4G08180	36757.4	3603.35	1134	1.02091e-05
AT4G12420	18452.6	1619.96	482	9.74538e-06
AT4G13430	10410.4	1115.31	277	9.24175e-06
AT4G14147	32074	2779.06	891	1.01447e-05
AT4G15900	25414.7	3496.31	1076	9.97912e-06
AT4G18465	28819.2	2819.09	895	1.00889e-05
AT4G19110	31466	1926.46	640	1.01137e-05
AT4G20280	26741.2	3039.93	978	1.00712e-05
AT4G24550	27916.6	4066.81	1271	1.02338e-05
AT4G24580	103937	607.313	191	8.6924e-06
AT4G27020	23114.1	1466.55	510	9.89141e-06
AT4G30950	18664.8	2606.87	736	9.66502e-06
AT4G34890	45728.4	2787.83	862	1.00889e-05
AT4G38580	44218.2	881.123	304	9.80271e-06
AT5G04885	37302.8	770.976	272	9.69155e-06
AT5G05620	41279.5	1540.04	523	9.88591e-06
AT5G13110	24125.5	1119.44	348	9.72805e-06
AT5G19180	24254.1	2621.08	850	9.94729e-06
AT5G19820	29753.2	3438.09	1020	1.00224e-05
AT5G26860	8967.67	3688.08	864	9.42489e-06
AT5G27120	3585.07	4395.95	969	9.15318e-06
AT5G40670	14209	1152.13	370	9.56781e-06
AT5G40770	8906.63	4166.37	1069	9.48394e-06
AT5G48520	41492.4	1949.84	663	1.01098e-05
AT5G58740	30101.5	3186.95	992	1.02236e-05
AT5G61140	14970.1	3930.04	1021	1.00612e-05
AT5G62640	31964.9	3028.81	913	1.01721e-05
AT5G63110	25545.5	3017.18	945	1.01098e-05
AT5G64460	45028.3	1918.57	618	9.82702e-06
AT5G65010	23767.7	830.982	248	9.32223e-06

### Sheet: N of gene-gene interactions
Gene_ID	N_interactions
AT1G01040	530
AT1G03090	275
AT1G06820	157
AT1G08110	327
AT1G09590	622
AT1G09690	597
AT1G10670	256
AT1G10950	62
AT1G11820	71
AT1G11910	91
AT1G13440	434
AT1G15750	613
AT1G15860	184
AT1G16310	59
AT1G18100	359
AT1G20200	640
AT1G22410	96
AT1G24260	115
AT1G27980	104
AT1G29900	373
AT1G30000	150
AT1G30500	75
AT1G43900	55
AT1G47640	192
AT1G52740	677
AT1G52980	585
AT1G55730	50
AT1G56450	689
AT1G57540	6
AT1G57660	600
AT1G57860	597
AT1G61250	62
AT1G61620	79
AT1G63440	191
AT1G63780	727
AT1G68650	46
AT1G71830	75
AT1G72330	246
AT1G74910	143
AT1G78620	33
AT1G79500	137
AT1G80300	38
AT2G01630	83
AT2G01970	8
AT2G07360	15
AT2G15240	56
AT2G17930	646
AT2G19940	369
AT2G20130	8
AT2G20875	54
AT2G22780	411
AT2G25140	124
AT2G25220	14
AT2G26980	130
AT2G27550	364
AT2G27680	311
AT2G31060	390
AT2G31800	90
AT2G34770	146
AT2G35110	220
AT2G35190	59
AT2G37500	215
AT2G38110	81
AT2G38770	428
AT2G39450	73
AT2G42490	89
AT2G43360	317
AT2G43400	265
AT2G43460	637
AT2G45200	227
AT3G02450	87
AT3G02850	82
AT3G03940	234
AT3G04460	423
AT3G05060	837
AT3G05940	10
AT3G06610	102
AT3G09720	548
AT3G10270	452
AT3G11710	525
AT3G13920	690
AT3G17210	28
AT3G18524	470
AT3G19490	49
AT3G19720	305
AT3G21215	41
AT3G22845	285
AT3G44600	185
AT3G51820	609
AT3G54470	863
AT3G55520	187
AT3G56650	395
AT3G57610	676
AT3G59360	51
AT3G59540	659
AT4G02120	395
AT4G08180	47
AT4G12420	71
AT4G13430	223
AT4G14147	94
AT4G15900	498
AT4G18330	586
AT4G18465	403
AT4G19110	32
AT4G20280	229
AT4G24550	305
AT4G24580	118
AT4G27020	6
AT4G30950	262
AT4G34890	69
AT4G38580	64
AT5G04885	118
AT5G05620	352
AT5G13110	236
AT5G19180	444
AT5G19820	371
AT5G26860	301
AT5G27120	790
AT5G40670	70
AT5G40770	323
AT5G48520	26
AT5G58740	69
AT5G60770	82
AT5G61140	315
AT5G62640	93
AT5G63110	657
AT5G64460	35
AT5G65010	226

### Sheet: Tau - tissue specificity
Gene_ID	tau_tissue_specificity
AT1G01040	0.430594
AT1G03090	0.764434
AT1G06820	0.379911
AT1G08110	0.511555
AT1G09590	0.685819
AT1G09690	0.605256
AT1G10670	0.616035
AT1G10950	0.42085
AT1G11820	0.627892
AT1G11910	0.692948
AT1G13440	0.545393
AT1G15750	0.447887
AT1G15860	0.507041
AT1G16310	0.684488
AT1G18100	0.985639
AT1G20200	0.403506
AT1G22410	0.71759
AT1G24260	0.788888
AT1G27980	0.669005
AT1G29900	0.563019
AT1G30000	0.346917
AT1G30500	0.813162
AT1G43900	0.550608
AT1G47640	0.522707
AT1G52740	0.556523
AT1G52980	0.712158
AT1G55730	0.551265
AT1G56450	0.472945
AT1G57540	0.60992
AT1G57660	0.672412
AT1G57860	0.646421
AT1G61250	0.559258
AT1G61620	0.526245
AT1G63440	0.845726
AT1G63780	0.832287
AT1G68650	0.486436
AT1G71830	0.703184
AT1G72330	0.939818
AT1G74910	0.592049
AT1G78620	0.610025
AT1G79500	0.622392
AT1G80300	0.851024
AT2G01630	0.551934
AT2G01970	0.443652
AT2G07360	0.382559
AT2G15240	0.444881
AT2G17930	0.450706
AT2G19940	0.599971
AT2G20130	0.355762
AT2G20875	0.725633
AT2G22780	0.416361
AT2G25140	0.856324
AT2G25220	0.825885
AT2G26980	0.644945
AT2G27550	0.968331
AT2G27680	0.675643
AT2G31060	0.699801
AT2G31800	0.6149
AT2G34770	0.867977
AT2G35110	0.525228
AT2G35190	0.676169
AT2G37500	0.518116
AT2G38110	0.966341
AT2G38770	0.67578
AT2G39450	0.632515
AT2G42490	0.589274
AT2G43360	0.755984
AT2G43400	0.549498
AT2G43460	0.615986
AT2G45200	0.506015
AT3G02450	0.483754
AT3G02850	0.920116
AT3G03940	0.545128
AT3G04460	0.460512
AT3G05060	0.775477
AT3G05940	0.431537
AT3G06610	0.593792
AT3G09720	0.836
AT3G10270	0.455498
AT3G11710	0.743637
AT3G13920	0.520805
AT3G17210	0.563424
AT3G18524	0.80665
AT3G19490	0.383888
AT3G19720	0.575884
AT3G21215	0.521176
AT3G22845	0.505902
AT3G44600	0.605661
AT3G51820	0.711532
AT3G54470	0.68241
AT3G55520	0.335382
AT3G56650	0.721103
AT3G57610	0.734922
AT3G59360	0.33516
AT3G59540	0.721943
AT4G01395	0.327084
AT4G02120	0.34798
AT4G08180	0.429602
AT4G12420	0.660031
AT4G13430	0.765779
AT4G14147	0.496519
AT4G15900	0.578097
AT4G18330	0.969409
AT4G18465	0.537983
AT4G19110	0.511286
AT4G20280	0.461951
AT4G24550	0.322416
AT4G24580	0.919029
AT4G27020	0.679072
AT4G30950	0.751904
AT4G34890	0.798104
AT4G38580	0.721876
AT5G04885	0.770913
AT5G05620	0.693237
AT5G13110	0.618714
AT5G19180	0.647607
AT5G19820	0.499458
AT5G26860	0.683172
AT5G27120	0.783376
AT5G40670	0.5878
AT5G40770	0.665415
AT5G48520	0.457917
AT5G58740	0.474153
AT5G60770	NA
AT5G61140	0.533811
AT5G62640	0.455996
AT5G63110	0.505032
AT5G64460	0.603994
AT5G65010	0.884741
